# Heparan Sulfate-dependent RAGE oligomerization is indispensable for pathophysiological functions of RAGE

**DOI:** 10.1101/2021.06.17.448852

**Authors:** Miaomiao Li, Chih Yean Ong, Christophe J Langouët-Astrié, Lisi Tan, Ashwni Verma, Yimu Yang, Xiaoxiao Zhang, Dhaval K. Shah, Eric P. Schmidt, Ding Xu

## Abstract

RAGE, a druggable inflammatory receptor, is known to function as an oligomer but the exact oligomerization mechanism remains poorly understood. Previously we have shown that heparan sulfate (HS) plays an active role in RAGE oligomerization. To understand the physiological significance of HS-induced RAGE oligomerization *in vivo*, we generated RAGE knock-in mice (*Rage*^AHA/AHA^) by introducing point mutations to specifically disrupt HS–RAGE interaction. The RAGE mutant demonstrated normal ligand-binding but impaired capacity of HS-binding and oligomerization. Remarkably, *Rage*^AHA/AHA^ mice phenocopied *Rage*^−/−^ mice in two different pathophysiological processes, namely bone remodeling and neutrophil-mediated liver injury, which demonstrates that HS-induced RAGE oligomerization is essential for RAGE signaling. Our findings suggest that it should be possible to block RAGE signaling by inhibiting HS-RAGE interaction. To test this, we generated a monoclonal antibody that targets the HS-binding site of RAGE. This antibody blocks RAGE signaling *in vitro* and *in vivo*, recapitulating the phenotype of *Rage*^AHA/AHA^ mice. By inhibiting HS-RAGE interaction genetically and pharmacologically, our work validated an alternative strategy to antagonize RAGE. Finally, we have performed RNA-seq analysis of neutrophils and lungs and found that while *Rage*^−/−^ mice had a broad alteration of transcriptome in both tissues compared to wild-type mice, the changes of transcriptome in *Rage*^AHA/AHA^ mice were much more restricted. This unexpected finding suggests that by preserving the expression of RAGE protein (in a dominant-negative form), *Rage*^AHA/AHA^ mouse might represent a cleaner genetic model to study physiological roles of RAGE *in vivo* compared to *Rage*^−/−^ mice.
