## Supplementary material for "Heparan Sulfate-dependent RAGE oligomerization is indispensable for pathophysiological functions of RAGE": Supplental Data 1

### Sheet: Pos PMN Genes overlap
Upregulated	RAGE-AHA	AHAvWT.log2FoldChange	RAGE-KO	KOvWT.log2FoldChange	Overlap		Downregulated	RAGE-AHA	AHAvWT.log2FoldChange	RAGE-KO	KOvWT.log2FoldChange	Overlap
1	Gm16238	4.4883	Rps3a3	8.1656	Gm16238		1	Gbp2b	-15.0331	Gm42031	-11.858	Gm42031
2	Retnla	3.07878	Gm25405	6.42406	Retnla		2	Gm42031	-11.7138	BC147527	-8.41126	Rpl34_ps1
3	Slamf8	2.78197	Tpm3_rs7	6.33962	Slamf8		3	Ifi44l	-11.0035	Gm9574	-7.48655	Ulk1
4	Ehd3	2.6471	Rps15a_ps7	5.80588	Ehd3		4	Rpl34_ps1	-6.03004	Gm43305	-7.00656	Mthfd2l
5	Fcrls	2.54315	Rps3a2	5.56257	Fcrls		5	Gm28438	-4.86782	Rpl34_ps1	-6.88765	Fst
6	Clu	2.47061	Rps13_ps1	5.22283	Clu		6	Ulk1	-3.42887	Ifi208	-4.68706	Lin28a
7	Slc4a8	2.3896	Gprc5b	5.21009	Slc4a8		7	Ifi44	-2.77141	Muc1	-4.18785	Gm13986
8	Ear2	2.35372	Igf1	4.83064	Ear2		8	Mthfd2l	-1.96294	Cxcl1	-3.66993	Acvrl1
9	Plxdc2	2.16587	Gm16238	3.83889	Plxdc2		9	Chil3	-1.93118	Ulk1	-3.63099	Rdh11
10	Lpl	2.15817	Camk2b	3.6814	Lpl		10	Gm12183	-1.76651	Trim46	-3.27166	Serpinb10
11	Lyz1	2.14174	Dhcr24	3.55266	Lyz1		11	Kctd7	-1.62207	Gm13986	-2.49183	Gm47694
12	Cttn	2.13714	Rnf5	3.46213	Cttn		12	Gm19951	-1.57855	A930005H10Rik	-2.4241	Ccdc189
13	Gm47283	2.13382	Ifrd2	3.40439	Gm47283		13	Dynlt1b	-1.53231	Gm7115	-2.41674	Prok2
14	G530011O06Rik	2.07551	Il13	3.34324	C1qc		14	Art5	-1.51639	Gm15726	-2.38928	Ss18l2
15	C1qc	2.00718	Xlr4a	3.32543	Ccr4		15	Gm15283	-1.46456	Adgrv1	-2.3415	Zswim7
16	Ccr4	1.99612	Acp6	3.32393	Tnfsf8		16	Ddx28	-1.45867	Gm44751	-2.24696	Zfp523
17	Tnfsf8	1.96543	Cadm1	3.31665	Htra4		17	Fst	-1.42964	Apln	-2.21863	Arl11
18	Htra4	1.95108	Clu	3.3133	Pmp22		18	Lin28a	-1.42719	Mid1	-2.14931	Man1b1
19	Pmp22	1.93975	Il22	3.2074	Xcl1		19	Gm13986	-1.42521	Thbs3	-2.1185	Gm15922
20	Atm	1.92932	Slamf8	3.08455	Gm26917		20	Acvrl1	-1.39999	Ankrd66	-2.0937	Cnbd2
21	P2rx1	1.91126	Penk	3.04855	C1qa		21	Ing4	-1.38994	Mpp7	-2.06601
22	Xcl1	1.90844	Pmp22	2.90641	Pld2		22	Rdh11	-1.35075	X1700071M16Rik	-2.00236
23	Gm26917	1.88692	Csf2	2.87425	Eomes		23	Serpinb10	-1.34573	Rps3a1	-1.97818
24	C1qa	1.88554	Fabp3	2.86258	Setbp1		24	Msantd3	-1.34141	Ptch2	-1.93472
25	Pld2	1.8549	Bcam	2.83012	Samd3		25	Gm47694	-1.31619	Cep85	-1.90447
26	Eomes	1.83765	Cav2	2.81797	Dennd6b		26	Uck2	-1.30622	Gm18752	-1.88324
27	Setbp1	1.83551	Gm43652	2.7881	Nr1d2		27	Stambpl1	-1.30153	Gm20655	-1.87198
28	Samd3	1.81633	Flrt2	2.73339	Tnfrsf25		28	Ccdc189	-1.29528	Glp2r	-1.82332
29	Dennd6b	1.79558	Ctsk	2.72221	Neb		29	Cebpa	-1.26494	X1700060J05Rik	-1.78151
30	Nr1d2	1.79193	C1qc	2.71743	Nedd1		30	Zfpl1	-1.26267	Man1b1	-1.71936
31	Tnfrsf25	1.76494	Maml2	2.7043	Lap3		31	X1700017B05Rik	-1.24858	Gm24060	-1.70989
32	Neb	1.76272	Gpnmb	2.62809	Kcnn4		32	Prok2	-1.24025	Fmo5	-1.70209
33	Nedd1	1.75278	Ccr4	2.61417	H2_DMb1		33	Tal2	-1.21013	Nucb2	-1.68174
34	Lap3	1.73945	Dscaml1	2.59133	Mrpl23		34	Ankrd22	-1.20075	Rdh11	-1.67603
35	Kcnn4	1.73351	Cttn	2.55599	Tlr3		35	Nt5e	-1.20026	Prps1l1	-1.65759
36	H2_DMb1	1.73279	Slc4a8	2.52276	Gzmc		36	Gm36328	-1.19017	Fosl1	-1.62601
37	Mrpl23	1.73045	Foxp3	2.4941	Hmgn3		37	Mindy3	-1.16671	Thbs1	-1.62252
38	Tlr3	1.72978	Apol7c	2.48517	Parp1		38	Gm7785	-1.15406	Cd93	-1.60297
39	Gzmc	1.71909	Kif15	2.43137	Iigp1		39	Entpd3	-1.15309	Ccdc189	-1.59083
40	Hmgn3	1.71897	Fignl1	2.42244	C1qb		40	Ss18l2	-1.14909	Pde7b	-1.56153
41	Gfra2	1.68196	Trib2	2.41692	Il12b		41	Prune1	-1.14763	Ss18l2	-1.54023
42	Parp1	1.65628	Gm10499	2.41115	Abcb1a		42	Gpn3	-1.14037	Serpinb2	-1.53754
43	Iigp1	1.65455	C1qa	2.40767	Axl		43	Gpank1	-1.13888	Creb3l4	-1.52867
44	C1qb	1.65358	Crtap	2.39107	Grap		44	Zswim7	-1.11829	Glis3	-1.51257
45	Il12b	1.64308	Gm37387	2.3858	Gramd3		45	Zfp523	-1.10962	Fst	-1.50441
46	Abcb1a	1.60793	Gata3	2.37743	Tnfsf15		46	Arl11	-1.10834	Pik3c2a	-1.49467
47	Gpr157	1.6067	C1qb	2.36649	Cd180		47	Spopl	-1.09989	Cxcl15	-1.48648
48	Axl	1.57645	Gm47283	2.36227	Rpl34		48	Tubb6	-1.09936	Wwc2	-1.44052
49	Grap	1.56236	Cd2	2.35762	Mab21l3		49	Gm45221	-1.09718	Acvrl1	-1.42302
50	Gramd3	1.5623	Neb	2.35756	Grap2		50	E030022I16Rik	-1.09542	Isy1	-1.41739
51	Tnfsf15	1.55953	Alkbh8	2.35021	Camk2n1		51	Man1b1	-1.09074	Tpm3	-1.3964
52	Cd180	1.55876	Tnfrsf25	2.33928	Mrps2		52	Herpud1	-1.09069	X1700017D01Rik	-1.37553
53	Rpl34	1.55551	Gpt2	2.33928	Ctsk		53	Fam107b	-1.08712	Zswim7	-1.3395
54	Mab21l3	1.55424	Dnajc18	2.32034	Cav1		54	Eepd1	-1.07172	Cxcr1	-1.3112
55	Grap2	1.55266	Gls2	2.28409	Zbtb46		55	Fnip2	-1.06493	Slc36a3	-1.30028
56	Camk2n1	1.53467	Mfge8	2.27511	H2_DMa		56	Tmem181b_ps	-1.06436	Rnf125	-1.28726
57	Mrps2	1.50974	Tnfrsf18	2.26508	Mertk		57	Pwwp2b	-1.06105	Dot1l	-1.26875
58	Ctsk	1.50288	Gm4951	2.26485	Fgfbp3		58	Jph3	-1.05735	Nol10	-1.26794
59	Ide	1.49489	Spata31d1b	2.26418	Irf4		59	X2410004B18Rik	-1.05581	Lysmd1	-1.26415
60	Cav1	1.49049	Gm35585	2.25827	Thap7		60	Adora3	-1.05413	Mxi1	-1.26345
61	Zbtb46	1.47705	Ctla4	2.25683	Npr1		61	Gm15922	-1.0513	Antxr2	-1.25816
62	H2_DMa	1.46304	Lhx2	2.25652	Vezt		62	Cnbd2	-1.04383	Pgam2	-1.25783
63	Mertk	1.45884	Hs3st1	2.24381	Slc22a23		63	Hlx	-1.03944	Ccno	-1.24821
64	Fgfbp3	1.45109	Tigit	2.24158	Kpna3		64	Dusp6	-1.03916	Prok2	-1.23458
65	Irf4	1.45077	Zfhx2	2.23096	Cd4		65	Tmem198b	-1.02372	Lin28a	-1.22203
66	Thap7	1.44846	Il5	2.20899	Gm4951		66	Adora2b	-1.01965	Bhlhe22	-1.20102
67	Npr1	1.44656	Ltbp3	2.18871	Kif11		67	Def6	-1.01537	Zfp523	-1.20019
68	Vezt	1.44056	Chpf	2.18554	Rrn3		68	Cnnm2	-1.01286	Camkk1	-1.18009
69	Slc22a23	1.43555	Zfp251	2.18106	Igsf8		69	P4hb	-1.00034	Gm42918	-1.17742
70	Kpna3	1.41538	Fcrls	2.18071	Sod3		70			X4833420G17Rik	-1.17492
71	Cd4	1.4109	Cep97	2.16498	Gnb4		71			Serpinb10	-1.17469
72	Gm4951	1.40984	Mmp12	2.16415	Osbpl5		72			Gnb5	-1.17467
73	Kif11	1.40303	Hr	2.12462	Spata6		73			Gm10463	-1.16923
74	Rrn3	1.40017	Ikzf2	2.12214	Ccdc43		74			Tinf2	-1.16643
75	Mid1	1.39335	Parp1	2.12189	Skap1		75			Gpr27	-1.15954
76	Igsf8	1.38521	Icos	2.12182	Mcm6		76			Phlda1	-1.15281
77	Sod3	1.37694	Eno2	2.10106	Ramp3		77			Gm47694	-1.14331
78	Gnb4	1.37514	Nacad	2.09511	Gpsm2		78			Gm42829	-1.13789
79	Osbpl5	1.36831	Cd4	2.09013	Slc27a3		79			Uaca	-1.13634
80	Spata6	1.35637	Retnla	2.08458	Tarbp2		80			Fosb	-1.12497
81	Ccdc43	1.35311	Etaa1	2.08027	Zdhhc23		81			Cnbd2	-1.11064
82	Skap1	1.34932	Guf1	2.06959	Snn		82			Plet1	-1.10398
83	Rnf144b	1.34705	Dcstamp	2.03715	Pltp		83			Parp8	-1.10086
84	Calhm6	1.34284	Rrp12	2.02968	Mgl2		84			Cdk5r1	-1.08809
85	Mcm6	1.33823	Ear2	2.02496	Scin		85			Grip2	-1.08636
86	Ramp3	1.33007	Cpped1	2.0243	Cmtm3		86			Cyth1	-1.08587
87	Gpsm2	1.32357	Kif11	2.02373	Mpp6		87			Mthfd2l	-1.07936
88	Slc27a3	1.32318	Kcnn4	2.02219	Gimap3		88			E330009J07Rik	-1.07874
89	Tarbp2	1.31825	Trac	2.01026	Mcub		89			Usp49	-1.07864
90	Zdhhc23	1.31089	Blnk	1.99501	Serpina3g		90			Pak1	-1.07674
91	Snn	1.31077	Pld2	1.99104	Ikzf2		91			Cwc25	-1.06982
92	Pltp	1.30523	Adarb1	1.98967	Dpy19l1		92			Sgms2	-1.06827
93	Mgl2	1.3052	Slc13a3	1.98732	Ppp1r14b		93			Csf3	-1.06697
94	Scin	1.29083	Camk2n1	1.98331	Cd200r4		94			Arl11	-1.05066
95	Ifng	1.28311	Cav1	1.97941	Slamf7		95			Gm15922	-1.05045
96	Cmtm3	1.27534	Htra4	1.97888	Nup93		96			Abcc1	-1.05037
97	Mpp6	1.27523	Tsen54	1.96665	Cblb		97			Sh2d5	-1.0452
98	Gimap3	1.27498	Tacc3	1.95528	Lif		98			Pecam1	-1.04302
99	Timd4	1.27397	Tubg1	1.93723	Gimap1		99			Tgm2	-1.04174
100	Mcub	1.26406	Setbp1	1.93709	Gpr85		100			Psd2	-1.0406
101	Serpina3g	1.26331	Zdhhc23	1.93518	AU020206		101			Gm32515	-1.03693
102	Ikzf2	1.25916	Lpl	1.91953	Arhgef40		102			Mospd1	-1.03609
103	Dpy19l1	1.25056	Ehd3	1.91003	Gbp6		103			X9830107B12Rik	-1.02209
104	Tmem18	1.24412	Pus7	1.90842	AW112010		104			Rab10os	-1.02032
105	Ppp1r14b	1.24351	Grap2	1.90129	Trem2		105			Klf2	-1.01846
106	Cd200r4	1.24147	Samd3	1.90064	Il12rb1		106			Fos	-1.01199
107	Slamf7	1.23608	Iigp1	1.89864	Tnfrsf18		107			I830127L07Rik	-1.00103
108	Tbx21	1.2327	Pltp	1.89186	Mfhas1
109	Rfc3	1.2268	Tsr1	1.88908	Crim1
110	Nup93	1.21954	Slc6a8	1.88111	Vat1
111	Cblb	1.20864	Grap	1.88043	Endod1
112	Lif	1.20694	Nfatc2	1.86209	Serpinb9
113	Dpy19l4	1.20572	Lztfl1	1.86125	Csrp1
114	Gimap1	1.2024	Itga3	1.85517	Lck
115	Ch25h	1.19847	Slc27a1	1.846	F7
116	Gpr85	1.19406	Tmem64	1.84542	Ranbp1
117	AU020206	1.1929	Cd36	1.84517	Zfp219
118	Ptx3	1.19105	Camk4	1.84149	Nol6
119	Ccl24	1.18919	Hacd3	1.83849	Stk39
120	Arhgef40	1.18398	Hmgn3	1.83092	Nrp2
121	Gbp6	1.18351	Atp6v0d2	1.8285	Wdr43
122	Il27	1.18333	Snhg15	1.8285	Spsb1
123	AW112010	1.17939	Aurkb	1.82327	Nudt17
124	Trem2	1.17759	Calca	1.82108	Ms4a4b
125	Il12rb1	1.16744	Dennd6b	1.81448	H2_Aa
126	Tnfrsf18	1.16627	Atad3a	1.81343	Serpinb6b
127	Mfhas1	1.1415	Tusc3	1.80911	Ktn1
128	Crim1	1.14038	Ncapd2	1.80835	H2_Eb1
129	Cd81	1.1393	Lyz1	1.80566	Pld3
130	Lactb	1.13725	Lama5	1.80444	Nlgn2
131	Vat1	1.13681	H2_DMb1	1.80358	Inppl1
132	Il6	1.13662	Ccdc91	1.80021	Renbp
133	Endod1	1.13613	Igsf8	1.79856	H2_Ab1
134	Serpinb9	1.1356	Gm8369	1.79126	Rad54l2
135	Csrp1	1.13441	Ptpn13	1.78961	Gpnmb
136	Lck	1.13042	Cbr2	1.7728	Rasgrp1
137	F7	1.12508	Gli1	1.77042	Cd40
138	Ranbp1	1.12304	Rora	1.76456	Socs2
139	Zfp219	1.12021	Cd5	1.75388	Ecd
140	Batf2	1.11885	Nob1	1.75262	Mdh1
141	Nol6	1.11872	Mrpl38	1.74872	Phldb1
142	Stk39	1.11779	Tlr3	1.74688	Zc3h7b
143	Nrp2	1.1175	Ppp1r14b	1.74483	Topbp1
144	Wdr43	1.11613	Irf4	1.74361
145	Spsb1	1.11576	Trem2	1.74218
146	Tnf	1.11439	Nr1h3	1.74078
147	Zbtb5	1.11207	Tsc22d1	1.73365
148	Nudt17	1.10974	Sh3rf1	1.72878
149	Ms4a4b	1.10858	Nhp2	1.72577
150	Nck2	1.09872	Stxbp1	1.72132
151	Uhrf2	1.09113	Ube2c	1.70827
152	H2_Aa	1.08943	Lap3	1.70346
153	Gpr171	1.08509	Bcl11b	1.70245
154	Dpp4	1.07857	Snhg6	1.69178
155	Serpinb6b	1.07557	Plcl1	1.67753
156	Ktn1	1.07531	Slc27a3	1.67649
157	H2_Eb1	1.06851	Mcub	1.67415
158	Pld3	1.06828	Gm19585	1.6705
159	Pepd	1.06009	Snn	1.67049
160	Nlgn2	1.05999	Mrpl28	1.6654
161	Ube2e1	1.05801	Ccnb1	1.66255
162	Mx1	1.05073	Echs1	1.6612
163	Inppl1	1.04939	Axl	1.66083
164	Renbp	1.04861	Fasn	1.6602
165	Ildr1	1.04653	Trp53rka	1.65818
166	H2_Ab1	1.04482	Kbtbd11	1.65758
167	Rad54l2	1.04326	Fmn1	1.64573
168	Gpnmb	1.04065	Mrpl51	1.64532
169	Rasgrp1	1.04023	Hcn4	1.64016
170	Cd40	1.03871	Srm	1.63886
171	Socs2	1.03232	Fancg	1.6335
172	Ecd	1.02925	Tnik	1.62945
173	Mdh1	1.02626	Zfp367	1.62773
174	Tgtp2	1.02612	Gimap3	1.62541
175	Phldb1	1.01853	Fcgrt	1.62494
176	Zc3h7b	1.01113	Kif4	1.62368
177	Tagap	1.0054	Ctla2a	1.61209
178	Topbp1	1.00093	Rrm2	1.61172
179			Sod3	1.60928
180			Mrps2	1.6011
181			Ptprcap	1.59874
182			Nedd1	1.59663
183			Lif	1.59469
184			Ms4a7	1.58997
185			Rpl34	1.58775
186			Tnfsf8	1.58478
187			Ddx11	1.5798
188			Gimap1	1.57539
189			Plxdc2	1.57387
190			Suclg2	1.57308
191			Racgap1	1.57284
192			Dock9	1.57142
193			Espl1	1.56842
194			Aifm1	1.5643
195			Mllt3	1.55905
196			Anpep	1.5556
197			Trbc2	1.55352
198			Mcm3	1.54804
199			Zbtb46	1.548
200			Thap7	1.53804
201			Lmnb2	1.53671
202			Wdr18	1.53631
203			Mrpl35	1.53439
204			Pdcd1	1.53406
205			Smc2	1.53238
206			Gm20056	1.53043
207			Pclaf	1.52344
208			Mcm6	1.52268
209			Dnmt1	1.52055
210			Trpm4	1.51755
211			Cd3g	1.51581
212			Synpo2	1.51461
213			Pmepa1	1.5145
214			Dock6	1.51255
215			Pnkd	1.5078
216			G6pc3	1.5074
217			Faah	1.50681
218			Uhrf1	1.50281
219			Nr1d2	1.50197
220			Eomes	1.49613
221			Cd180	1.49303
222			Ccna2	1.48829
223			H2_DMa	1.48777
224			Npr1	1.4864
225			Psmg4	1.48611
226			Cd28	1.4847
227			Plau	1.48365
228			Zfp318	1.48347
229			Hmgn1	1.47879
230			Arpin	1.47849
231			Acvr1	1.475
232			Pno1	1.47208
233			Procr	1.4695
234			Il12b	1.46906
235			Xcl1	1.46896
236			Cdkn2c	1.46802
237			Thap12	1.46583
238			Pkp3	1.46534
239			Nrp2	1.46304
240			Hvcn1	1.45198
241			Katnbl1	1.45002
242			Arhgef12	1.44904
243			Ppdpf	1.44579
244			Kat14	1.43853
245			Hes6	1.43752
246			Pgf	1.43662
247			Gbp6	1.43653
248			Lck	1.43625
249			Ramp3	1.43596
250			Elovl6	1.4337
251			Pld3	1.42569
252			Kpna3	1.42518
253			C4b	1.42407
254			Cd3e	1.42259
255			Pdgfb	1.42034
256			Neurl1a	1.41889
257			AU020206	1.41645
258			Tarbp2	1.41469
259			Mcm7	1.40765
260			Rnf180	1.40764
261			Src	1.40756
262			Myof	1.40441
263			Jag1	1.40032
264			Sigirr	1.39874
265			Vat1	1.39717
266			Mfhas1	1.39644
267			Nup93	1.39592
268			Cyp4v3	1.39484
269			Myo10	1.39324
270			Osbpl5	1.39269
271			Usp39	1.39101
272			Ciita	1.39013
273			Klra4	1.38903
274			Rgs10	1.38866
275			Skap1	1.38825
276			Zmynd15	1.38792
277			C1qbp	1.38695
278			Dusp4	1.38464
279			Zap70	1.38214
280			Top2a	1.3796
281			Lax1	1.37757
282			Plagl1	1.37742
283			Zc3h7b	1.37631
284			Fgfbp3	1.37409
285			Adgrg5	1.37407
286			Acsbg1	1.37381
287			Zfp664	1.37233
288			Lig1	1.37206
289			Serpinb9	1.37182
290			Mpp6	1.36779
291			Zadh2	1.36593
292			Pabpc4	1.36578
293			Cblb	1.35999
294			Eef1e1	1.359
295			Slamf7	1.35186
296			Cysltr2	1.34976
297			Vcpkmt	1.34928
298			Apoe	1.3482
299			Rrn3	1.34818
300			Mrps25	1.34664
301			Cd200r4	1.3458
302			Gramd3	1.3454
303			Ppan	1.34532
304			Zfp219	1.34286
305			Actr8	1.34241
306			Mrpl23	1.34183
307			Cd226	1.34138
308			Prc1	1.34023
309			Phldb1	1.33488
310			Dmac2	1.33483
311			Mgl2	1.33472
312			Mertk	1.33287
313			Hspe1	1.32803
314			Nol11	1.3202
315			Gzmc	1.31985
316			Ehf	1.31799
317			Slc30a1	1.31434
318			Il2rb	1.31286
319			Il2ra	1.31282
320			Nol6	1.30865
321			Prps1l3	1.30767
322			Rtl5	1.30509
323			Serpina3g	1.30497
324			Rcbtb1	1.30466
325			Ktn1	1.3037
326			Rgs1	1.29927
327			Gbp8	1.2971
328			Ikzf3	1.29283
329			Cmtm3	1.29061
330			Renbp	1.28891
331			Gimap8	1.28746
332			Ust	1.28107
333			Tex264	1.28091
334			Ccdc43	1.27683
335			H2_Q7	1.27662
336			Ddhd1	1.27444
337			Kctd17	1.27395
338			Cxcl16	1.27147
339			Med9	1.2702
340			Gimap4	1.26965
341			Slc22a23	1.26704
342			Scpep1	1.26577
343			Tmem245	1.26558
344			Tmtc2	1.26075
345			Ranbp1	1.26049
346			Vezt	1.25867
347			Tnfsf15	1.25656
348			Ikzf4	1.25433
349			Rasgrp1	1.25225
350			Gusb	1.25006
351			Serpinb6b	1.24953
352			Bcl2	1.24793
353			Cxcr6	1.24579
354			Tmed1	1.24555
355			Il7r	1.24471
356			Gnb4	1.23762
357			Pprc1	1.23504
358			Spata6	1.23361
359			Dpy19l1	1.23047
360			Zcchc17	1.23006
361			H2_Aa	1.22917
362			F7	1.22728
363			Mdh1	1.22208
364			Snrpe	1.2212
365			Pa2g4	1.22083
366			Mab21l3	1.21978
367			Topbp1	1.21802
368			Sdad1	1.21748
369			Crim1	1.21385
370			Acads	1.21124
371			Stmn1	1.20925
372			Tmem256	1.20833
373			Gpr85	1.20157
374			Zfp275	1.20065
375			Slc12a7	1.20029
376			Gpsm2	1.1958
377			H2_Eb1	1.19316
378			Cd2ap	1.19062
379			Plxna1	1.19024
380			Rad54l2	1.18936
381			Fscn1	1.18732
382			Ms4a4b	1.18602
383			Slc35b4	1.18496
384			Cad	1.18463
385			Pdlim4	1.18381
386			Qdpr	1.18287
387			Gpr137b	1.1827
388			Il1rl1	1.1795
389			Arhgef40	1.17666
390			Zbtb32	1.17453
391			Inppl1	1.16926
392			Usp31	1.16898
393			Abcb1a	1.1671
394			H2_Ab1	1.16683
395			Gimap6	1.16538
396			Ppm1j	1.1635
397			Pea15a	1.1626
398			Paics	1.16123
399			Fam3c	1.16046
400			Kctd2	1.15832
401			Myb	1.15384
402			Ptprs	1.15297
403			AW112010	1.15297
404			Akr1b3	1.1522
405			Endod1	1.14998
406			Wdr36	1.14814
407			Clns1a	1.14224
408			P2ry10	1.14054
409			Fabp4	1.1399
410			Gnpat	1.13878
411			Lrpprc	1.13871
412			Plekhs1	1.13741
413			Dnajc9	1.13738
414			Il12rb1	1.13564
415			Aldh9a1	1.13315
416			Dusp14	1.1331
417			Igfbp4	1.13249
418			Cd40	1.13244
419			Nlgn2	1.12734
420			Scin	1.12699
421			Uri1	1.12424
422			Gm26917	1.12291
423			Rpa1	1.11887
424			Gramd4	1.11837
425			Arhgap10	1.11515
426			Xrcc1	1.11389
427			Mdp1	1.11328
428			Lag3	1.1125
429			Cluh	1.11168
430			H2_Q6	1.11132
431			Mcm5	1.10906
432			Nop14	1.10859
433			Fem1b	1.10655
434			Cyb5a	1.10372
435			Tpx2	1.10158
436			Shtn1	1.10108
437			Hsph1	1.09894
438			Glb1	1.09668
439			Cacnb3	1.0944
440			Nup210	1.09158
441			Nfrkb	1.08953
442			Ash2l	1.08914
443			Insig2	1.08835
444			Terf2	1.08767
445			Myo1e	1.08449
446			Sdc1	1.08139
447			Gde1	1.07882
448			Gm19684	1.07756
449			Pde7a	1.07733
450			Klrb1b	1.07377
451			Csrp1	1.07278
452			Inf2	1.07137
453			Snrpd1	1.06997
454			Plat	1.06846
455			Nostrin	1.0674
456			Atp2b4	1.06684
457			Socs2	1.06586
458			Rif1	1.06346
459			Ctsw	1.0625
460			Wdr6	1.06165
461			Wdr43	1.06134
462			Ecd	1.06071
463			Nudt17	1.05835
464			Fcho1	1.05558
465			Jpt2	1.05457
466			Nom1	1.05021
467			Ssrp1	1.04994
468			Got1	1.04865
469			Slc25a19	1.04449
470			Fam53b	1.0437
471			Rtraf	1.04188
472			Rftn1	1.04042
473			Ftsj3	1.03862
474			Stk39	1.03519
475			Plod2	1.03157
476			Trim35	1.03099
477			Flnb	1.03098
478			Pebp1	1.02887
479			Klrd1	1.02789
480			Fubp3	1.02783
481			Gbp4	1.02699
482			Lpcat1	1.02272
483			Trim44	1.02251
484			Dhps	1.01971
485			Sms	1.01955
486			Rabggtb	1.0186
487			Unc119b	1.01838
488			Sh2d2a	1.00996
489			Ctsl	1.00989
490			Akap11	1.0093
491			Spn	1.00721
492			Arl5a	1.00668
493			Rbm45	1.00243
494			Clcn3	1.00131
495			Il21r	1.00008
496			Spsb1	1.00006
