## Supplementary material for "Heparan Sulfate-dependent RAGE oligomerization is indispensable for pathophysiological functions of RAGE": Supplental Data 2

### Sheet: KO_PMN_pos_GOBP
	ID	Description	GeneRatio	BgRatio	pvalue	p.adjust	qvalue	geneID	Count
GO:0051249	GO:0051249	regulation of lymphocyte activation	43/454	431/21087	5.46468e-17	2.16002e-13	1.72477e-13	Axl/Bcl2/Cav1/Cblb/Cd28/Cd3e/Cd4/Cd40/Cd5/Ctla2a/Ctla4/Dhps/Foxp3/Gata3/Gpnmb/H2-Aa/H2-Ab1/H2-DMa/Hsph1/Icos/Igf1/Ikzf3/Il12b/Il12rb1/Il13/Il2ra/Il5/Il7r/Lag3/Lax1/Lck/Mertk/Myb/Nfatc2/Rasgrp1/Rif1/Sh3rf1/Slamf7/Slamf8/Spn/Tigit/Xcl1/Zap70	43
GO:0002250	GO:0002250	adaptive immune response	43/454	438/21087	9.87661e-17	2.16002e-13	1.72477e-13	C1qa/C1qb/C1qbp/C1qc/C4b/Camk4/Cd226/Cd28/Cd3e/Cd3g/Cd4/Cd40/Ctla4/Eomes/Foxp3/Gata3/H2-Aa/H2-Ab1/H2-DMa/H2-DMb1/H2-Eb1/H2-Q6/H2-Q7/Il12b/Il12rb1/Il1rl1/Il7r/Irf4/Jag1/Lag3/Lax1/Pdcd1/Rftn1/Rif1/Rora/Serpina3g/Serpinb9/Skap1/Slamf7/Spn/Trpm4/Xcl1/Zap70	43
GO:0050867	GO:0050867	positive regulation of cell activation	37/454	333/21087	2.85381e-16	3.99563e-13	3.1905e-13	Axl/Bcl2/Cav1/Cd226/Cd28/Cd3e/Cd4/Cd40/Cd5/Dhps/Foxp3/Gata3/H2-Aa/H2-Ab1/H2-DMa/Hsph1/Icos/Igf1/Il12b/Il12rb1/Il13/Il1rl1/Il2ra/Il5/Il7r/Lck/Myb/Nfatc2/Pdgfb/Pld2/Rasgrp1/Rif1/Spn/Stxbp1/Trem2/Xcl1/Zap70	37
GO:0002696	GO:0002696	positive regulation of leukocyte activation	36/454	317/21087	3.65398e-16	3.99563e-13	3.1905e-13	Axl/Bcl2/Cav1/Cd226/Cd28/Cd3e/Cd4/Cd40/Cd5/Dhps/Foxp3/Gata3/H2-Aa/H2-Ab1/H2-DMa/Hsph1/Icos/Igf1/Il12b/Il12rb1/Il13/Il1rl1/Il2ra/Il5/Il7r/Lck/Myb/Nfatc2/Pld2/Rasgrp1/Rif1/Spn/Stxbp1/Trem2/Xcl1/Zap70	36
GO:0051251	GO:0051251	positive regulation of lymphocyte activation	31/454	264/21087	1.7487e-14	1.52977e-11	1.22152e-11	Axl/Bcl2/Cav1/Cd28/Cd3e/Cd4/Cd40/Cd5/Dhps/Foxp3/Gata3/H2-Aa/H2-Ab1/H2-DMa/Hsph1/Icos/Igf1/Il12b/Il12rb1/Il13/Il2ra/Il5/Il7r/Lck/Myb/Nfatc2/Rasgrp1/Rif1/Spn/Xcl1/Zap70	31
GO:0042110	GO:0042110	T cell activation	42/454	498/21087	4.62492e-14	3.37156e-11	2.69219e-11	Bcl11b/Bcl2/Cav1/Cblb/Cd2/Cd28/Cd3e/Cd3g/Cd4/Cd5/Ctla2a/Ctla4/Dhps/Eomes/Foxp3/Gata3/Gimap1/Gpnmb/H2-Aa/H2-Ab1/H2-DMa/Hsph1/Icos/Igf1/Il12b/Il12rb1/Il2ra/Il7r/Irf4/Lag3/Lax1/Lck/Myb/Rasgrp1/Rora/Sh3rf1/Spn/Tigit/Tnfsf8/Xcl1/Zap70/Zbtb32	42
GO:0050863	GO:0050863	regulation of T cell activation	32/454	311/21087	2.66609e-13	1.64617e-10	1.31446e-10	Cav1/Cblb/Cd28/Cd3e/Cd4/Cd5/Ctla2a/Ctla4/Dhps/Foxp3/Gata3/Gpnmb/H2-Aa/H2-Ab1/H2-DMa/Hsph1/Icos/Igf1/Il12b/Il12rb1/Il2ra/Il7r/Lag3/Lax1/Lck/Myb/Rasgrp1/Sh3rf1/Spn/Tigit/Xcl1/Zap70	32
GO:1903037	GO:1903037	regulation of leukocyte cell-cell adhesion	31/454	293/21087	3.01082e-13	1.64617e-10	1.31446e-10	Cav1/Cblb/Cd28/Cd3e/Cd4/Cd5/Ctla4/Dhps/Foxp3/Gata3/Gpnmb/H2-Aa/H2-Ab1/H2-DMa/Hsph1/Icos/Igf1/Il12b/Il12rb1/Il2ra/Il7r/Lag3/Lax1/Lck/Myb/Rasgrp1/Skap1/Spn/Tigit/Xcl1/Zap70	31
GO:1903039	GO:1903039	positive regulation of leukocyte cell-cell adhesion	25/454	205/21087	2.70749e-12	1.31584e-09	1.0507e-09	Cav1/Cd28/Cd3e/Cd4/Cd5/Dhps/Foxp3/Gata3/H2-Aa/H2-Ab1/H2-DMa/Hsph1/Icos/Igf1/Il12b/Il12rb1/Il2ra/Il7r/Lck/Myb/Rasgrp1/Skap1/Spn/Xcl1/Zap70	25
GO:0050870	GO:0050870	positive regulation of T cell activation	24/454	189/21087	3.09395e-12	1.35329e-09	1.0806e-09	Cav1/Cd28/Cd3e/Cd4/Cd5/Dhps/Foxp3/Gata3/H2-Aa/H2-Ab1/H2-DMa/Hsph1/Icos/Igf1/Il12b/Il12rb1/Il2ra/Il7r/Lck/Myb/Rasgrp1/Spn/Xcl1/Zap70	24
GO:0007159	GO:0007159	leukocyte cell-cell adhesion	31/454	325/21087	4.69898e-12	1.86849e-09	1.49198e-09	Cav1/Cblb/Cd28/Cd3e/Cd4/Cd5/Ctla4/Dhps/Foxp3/Gata3/Gpnmb/H2-Aa/H2-Ab1/H2-DMa/Hsph1/Icos/Igf1/Il12b/Il12rb1/Il2ra/Il7r/Lag3/Lax1/Lck/Myb/Rasgrp1/Skap1/Spn/Tigit/Xcl1/Zap70	31
GO:0022407	GO:0022407	regulation of cell-cell adhesion	34/454	403/21087	1.31996e-11	4.81126e-09	3.84179e-09	Cav1/Cblb/Cd28/Cd3e/Cd4/Cd5/Ctla4/Dhps/Foxp3/Gata3/Gpnmb/H2-Aa/H2-Ab1/H2-DMa/Hsph1/Icos/Igf1/Il12b/Il12rb1/Il2ra/Il7r/Jag1/Lag3/Lax1/Lck/Myb/Myo10/Rasgrp1/Skap1/Spn/Src/Tigit/Xcl1/Zap70	34
GO:0022409	GO:0022409	positive regulation of cell-cell adhesion	26/454	246/21087	2.63914e-11	8.59259e-09	6.86117e-09	Cav1/Cd28/Cd3e/Cd4/Cd5/Dhps/Foxp3/Gata3/H2-Aa/H2-Ab1/H2-DMa/Hsph1/Icos/Igf1/Il12b/Il12rb1/Il2ra/Il7r/Lck/Myb/Myo10/Rasgrp1/Skap1/Spn/Xcl1/Zap70	26
GO:0002449	GO:0002449	lymphocyte mediated immunity	28/454	286/21087	2.81206e-11	8.59259e-09	6.86117e-09	C1qa/C1qb/C1qbp/C1qc/C4b/Cadm1/Cd226/Cd28/Cd40/Foxp3/Gata3/H2-Ab1/H2-DMa/H2-Q6/H2-Q7/Il12b/Il7r/Jag1/Klrb1b/Klrd1/Lag3/Rasgrp1/Rftn1/Rif1/Serpinb9/Spn/Trpm4/Xcl1	28
GO:0002697	GO:0002697	regulation of immune effector process	34/454	415/21087	2.9467e-11	8.59259e-09	6.86117e-09	C1qbp/Cadm1/Cd226/Cd28/Cd36/Cd40/Foxp3/Gata3/Gbp4/Gprc5b/H2-Q6/H2-Q7/Il12b/Il12rb1/Il13/Il2ra/Il5/Il7r/Klrb1b/Lag3/Mmp12/Myb/Pld2/Rasgrp1/Rif1/Serpinb9/Slamf8/Spn/Stxbp1/Tarbp2/Tlr3/Trim44/Trpm4/Xcl1	34
GO:0045785	GO:0045785	positive regulation of cell adhesion	34/454	417/21087	3.35843e-11	9.18112e-09	7.3311e-09	C1qbp/Calca/Cav1/Cd28/Cd36/Cd3e/Cd4/Cd5/Dhps/Fmn1/Foxp3/Gata3/H2-Aa/H2-Ab1/H2-DMa/Hsph1/Icos/Igf1/Il12b/Il12rb1/Il2ra/Il7r/Itga3/Lck/Myb/Myo10/Pld2/Rasgrp1/Skap1/Spn/Src/Tnfrsf18/Xcl1/Zap70	34
GO:0002443	GO:0002443	leukocyte mediated immunity	32/454	374/21087	3.7399e-11	9.62254e-09	7.68358e-09	C1qa/C1qb/C1qbp/C1qc/C4b/Cadm1/Cd226/Cd28/Cd40/Foxp3/Gata3/H2-Ab1/H2-DMa/H2-Q6/H2-Q7/Il12b/Il13/Il7r/Jag1/Klrb1b/Klrd1/Lag3/Pld2/Rasgrp1/Rftn1/Rif1/Serpinb9/Spn/Stxbp1/Tlr3/Trpm4/Xcl1	32
GO:0030217	GO:0030217	T cell differentiation	27/454	271/21087	4.28086e-11	1.04025e-08	8.30637e-09	Bcl11b/Bcl2/Cd28/Cd3e/Cd3g/Cd4/Ctla2a/Ctla4/Eomes/Foxp3/Gata3/Gimap1/H2-Aa/H2-DMa/Il12b/Il2ra/Il7r/Irf4/Lag3/Lck/Myb/Rasgrp1/Rora/Sh3rf1/Spn/Tnfsf8/Zap70	27
GO:0002460	GO:0002460	adaptive immune response based on somatic recombination of immune receptors built from immunoglobulin superfamily domains	28/454	304/21087	1.18194e-10	2.72096e-08	2.17268e-08	C1qa/C1qb/C1qbp/C1qc/C4b/Cd226/Cd28/Cd4/Cd40/Foxp3/Gata3/H2-Ab1/H2-DMa/H2-Q6/H2-Q7/Il12b/Il12rb1/Il1rl1/Il7r/Irf4/Jag1/Rftn1/Rif1/Rora/Serpinb9/Spn/Trpm4/Xcl1	28
GO:0030098	GO:0030098	lymphocyte differentiation	32/454	398/21087	1.85231e-10	4.05099e-08	3.23471e-08	Axl/Bcl11b/Bcl2/Cd28/Cd3e/Cd3g/Cd4/Ctla2a/Ctla4/Eomes/Foxp3/Gata3/Gimap1/H2-Aa/H2-Ab1/H2-DMa/Ikzf3/Il12b/Il2ra/Il7r/Irf4/Lag3/Lck/Mertk/Myb/Rasgrp1/Rora/Sh3rf1/Slamf8/Spn/Tnfsf8/Zap70	32
GO:0050670	GO:0050670	regulation of lymphocyte proliferation	24/454	230/21087	2.02447e-10	4.21668e-08	3.36701e-08	Bcl2/Cblb/Cd28/Cd3e/Cd4/Cd40/Ctla4/Dhps/Foxp3/Gpnmb/H2-Aa/H2-Ab1/Igf1/Ikzf3/Il12b/Il12rb1/Il13/Il2ra/Il5/Nfatc2/Sh3rf1/Spn/Xcl1/Zap70	24
GO:0032944	GO:0032944	regulation of mononuclear cell proliferation	24/454	232/21087	2.42191e-10	4.8152e-08	3.84493e-08	Bcl2/Cblb/Cd28/Cd3e/Cd4/Cd40/Ctla4/Dhps/Foxp3/Gpnmb/H2-Aa/H2-Ab1/Igf1/Ikzf3/Il12b/Il12rb1/Il13/Il2ra/Il5/Nfatc2/Sh3rf1/Spn/Xcl1/Zap70	24
GO:0070661	GO:0070661	leukocyte proliferation	29/454	339/21087	3.18204e-10	6.05142e-08	4.83205e-08	Bcl2/Cblb/Cd180/Cd28/Cd3e/Cd4/Cd40/Clu/Ctla4/Dhps/Foxp3/Gpnmb/H2-Aa/H2-Ab1/Igf1/Ikzf3/Il12b/Il12rb1/Il13/Il2ra/Il5/Il7r/Nfatc2/Sh3rf1/Spn/Trem2/Xcl1/Zap70/Zbtb32	29
GO:1902105	GO:1902105	regulation of leukocyte differentiation	27/454	300/21087	4.28546e-10	7.81026e-08	6.23648e-08	Axl/C1qc/Cd28/Cd4/Ctla2a/Ctla4/Dcstamp/Foxp3/Gata3/H2-Aa/H2-DMa/Ikzf3/Il12b/Il2ra/Il5/Il7r/Lag3/Lck/Lif/Myb/Rasgrp1/Sh3rf1/Slamf8/Tmem64/Trem2/Zap70/Zbtb46	27
GO:0070663	GO:0070663	regulation of leukocyte proliferation	24/454	245/21087	7.4109e-10	1.29661e-07	1.03534e-07	Bcl2/Cblb/Cd28/Cd3e/Cd4/Cd40/Ctla4/Dhps/Foxp3/Gpnmb/H2-Aa/H2-Ab1/Igf1/Ikzf3/Il12b/Il12rb1/Il13/Il2ra/Il5/Nfatc2/Sh3rf1/Spn/Xcl1/Zap70	24
GO:0046651	GO:0046651	lymphocyte proliferation	27/454	313/21087	1.09623e-09	1.8442e-07	1.47259e-07	Bcl2/Cblb/Cd180/Cd28/Cd3e/Cd4/Cd40/Ctla4/Dhps/Foxp3/Gpnmb/H2-Aa/H2-Ab1/Igf1/Ikzf3/Il12b/Il12rb1/Il13/Il2ra/Il5/Il7r/Nfatc2/Sh3rf1/Spn/Xcl1/Zap70/Zbtb32	27
GO:0032943	GO:0032943	mononuclear cell proliferation	27/454	315/21087	1.2608e-09	2.0425e-07	1.63093e-07	Bcl2/Cblb/Cd180/Cd28/Cd3e/Cd4/Cd40/Ctla4/Dhps/Foxp3/Gpnmb/H2-Aa/H2-Ab1/Igf1/Ikzf3/Il12b/Il12rb1/Il13/Il2ra/Il5/Il7r/Nfatc2/Sh3rf1/Spn/Xcl1/Zap70/Zbtb32	27
GO:0046631	GO:0046631	alpha-beta T cell activation	19/454	157/21087	1.32804e-09	2.07458e-07	1.65655e-07	Bcl11b/Bcl2/Cblb/Cd28/Cd3e/Eomes/Foxp3/Gata3/H2-Ab1/Hsph1/Il12b/Irf4/Myb/Rora/Sh3rf1/Spn/Tnfsf8/Xcl1/Zap70	19
GO:0045058	GO:0045058	T cell selection	12/454	55/21087	1.62892e-09	2.45687e-07	1.9618e-07	Bcl11b/Bcl2/Cd28/Cd3e/Cd3g/Cd4/Foxp3/Gata3/H2-DMa/Irf4/Spn/Zap70	12
GO:1902107	GO:1902107	positive regulation of leukocyte differentiation	19/454	170/21087	5.09531e-09	7.42896e-07	5.93201e-07	Axl/Cd4/Dcstamp/Foxp3/Gata3/H2-Aa/H2-DMa/Il12b/Il2ra/Il5/Il7r/Lck/Lif/Myb/Rasgrp1/Tmem64/Trem2/Zap70/Zbtb46	19
GO:1903708	GO:1903708	positive regulation of hemopoiesis	21/454	209/21087	5.49377e-09	7.75153e-07	6.18959e-07	Axl/Cd4/Dcstamp/Foxp3/Gata3/H2-Aa/H2-DMa/Il12b/Il2ra/Il5/Il7r/Jag1/Lck/Lif/Myb/Rasgrp1/Scin/Tmem64/Trem2/Zap70/Zbtb46	21
GO:0050671	GO:0050671	positive regulation of lymphocyte proliferation	17/454	137/21087	6.71179e-09	9.17418e-07	7.32557e-07	Bcl2/Cd28/Cd3e/Cd4/Cd40/Dhps/Foxp3/Igf1/Il12b/Il12rb1/Il13/Il2ra/Il5/Nfatc2/Spn/Xcl1/Zap70	17
GO:1903706	GO:1903706	regulation of hemopoiesis	30/454	412/21087	7.08035e-09	9.38469e-07	7.49366e-07	Axl/C1qc/Cd28/Cd4/Ctla2a/Ctla4/Dcstamp/Foxp3/Gata3/H2-Aa/H2-DMa/Ikzf3/Il12b/Il2ra/Il5/Il7r/Jag1/Lag3/Lck/Lif/Myb/Pus7/Rasgrp1/Scin/Sh3rf1/Slamf8/Tmem64/Trem2/Zap70/Zbtb46	30
GO:0032946	GO:0032946	positive regulation of mononuclear cell proliferation	17/454	139/21087	8.38412e-09	1.07859e-06	8.61254e-07	Bcl2/Cd28/Cd3e/Cd4/Cd40/Dhps/Foxp3/Igf1/Il12b/Il12rb1/Il13/Il2ra/Il5/Nfatc2/Spn/Xcl1/Zap70	17
GO:0050731	GO:0050731	positive regulation of peptidyl-tyrosine phosphorylation	20/454	195/21087	8.94635e-09	1.11804e-06	8.92751e-07	Acvr1/Cav2/Cd36/Cd3e/Cd4/Cd40/Csf2/Gprc5b/Hsph1/Igf1/Il12b/Il13/Il5/Lck/Lif/Neurl1a/Pdgfb/Src/Tnfrsf18/Trem2	20
GO:0032609	GO:0032609	interferon-gamma production	16/454	123/21087	9.40798e-09	1.14307e-06	9.12739e-07	Axl/C1qbp/Cd2/Cd226/Cd3e/Eomes/Foxp3/Gata3/H2-Q7/Il12b/Il12rb1/Il1rl1/Rasgrp1/Spn/Tlr3/Xcl1	16
GO:0050851	GO:0050851	antigen receptor-mediated signaling pathway	18/454	163/21087	1.56396e-08	1.82736e-06	1.45915e-06	Bcl2/Cacnb3/Cblb/Cd226/Cd28/Cd3e/Cmtm3/Ctla4/Foxp3/Gata3/Kcnn4/Lax1/Lck/Nfatc2/Rftn1/Skap1/Spn/Zap70	18
GO:0050730	GO:0050730	regulation of peptidyl-tyrosine phosphorylation	23/454	264/21087	1.58756e-08	1.82736e-06	1.45915e-06	Acvr1/Cav1/Cav2/Cblb/Cd36/Cd3e/Cd4/Cd40/Csf2/Gprc5b/Hsph1/Igf1/Il12b/Il13/Il22/Il5/Lck/Lif/Neurl1a/Pdgfb/Src/Tnfrsf18/Trem2	23
GO:0070665	GO:0070665	positive regulation of leukocyte proliferation	17/454	146/21087	1.77157e-08	1.98688e-06	1.58652e-06	Bcl2/Cd28/Cd3e/Cd4/Cd40/Dhps/Foxp3/Igf1/Il12b/Il12rb1/Il13/Il2ra/Il5/Nfatc2/Spn/Xcl1/Zap70	17
GO:0002703	GO:0002703	regulation of leukocyte mediated immunity	22/454	245/21087	1.89171e-08	2.06858e-06	1.65176e-06	Cadm1/Cd226/Cd28/Cd40/Foxp3/Gata3/H2-Q6/H2-Q7/Il12b/Il13/Il7r/Klrb1b/Lag3/Pld2/Rasgrp1/Rif1/Serpinb9/Spn/Stxbp1/Tlr3/Trpm4/Xcl1	22
GO:0018108	GO:0018108	peptidyl-tyrosine phosphorylation	25/454	321/21087	3.53577e-08	3.77206e-06	3.01198e-06	Acvr1/Cav1/Cav2/Cblb/Cd36/Cd3e/Cd4/Cd40/Csf2/Gprc5b/Hsph1/Igf1/Il12b/Il12rb1/Il13/Il22/Il5/Lck/Lif/Neurl1a/Pdgfb/Src/Tnfrsf18/Trem2/Zap70	25
GO:0002253	GO:0002253	activation of immune response	23/454	277/21087	3.88769e-08	4.04875e-06	3.23292e-06	Bcl2/C1qa/C1qb/C1qbp/C1qc/C4b/Cacnb3/Cblb/Cd226/Cd28/Cd3e/Cmtm3/Ctla4/Foxp3/Gata3/Kcnn4/Lax1/Lck/Nfatc2/Rftn1/Skap1/Spn/Zap70	23
GO:0018212	GO:0018212	peptidyl-tyrosine modification	25/454	324/21087	4.24241e-08	4.31542e-06	3.44585e-06	Acvr1/Cav1/Cav2/Cblb/Cd36/Cd3e/Cd4/Cd40/Csf2/Gprc5b/Hsph1/Igf1/Il12b/Il12rb1/Il13/Il22/Il5/Lck/Lif/Neurl1a/Pdgfb/Src/Tnfrsf18/Trem2/Zap70	25
GO:0042129	GO:0042129	regulation of T cell proliferation	18/454	176/21087	5.18793e-08	5.15727e-06	4.11807e-06	Cblb/Cd28/Cd3e/Cd4/Ctla4/Dhps/Foxp3/Gpnmb/H2-Aa/H2-Ab1/Igf1/Il12b/Il12rb1/Il2ra/Sh3rf1/Spn/Xcl1/Zap70	18
GO:0001819	GO:0001819	positive regulation of cytokine production	30/454	457/21087	7.25236e-08	6.9044e-06	5.51315e-06	C1qbp/Cadm1/Cd2/Cd226/Cd28/Cd36/Cd3e/Cd40/Clu/Csf2/Foxp3/Gata3/Gprc5b/H2-Q7/Il12b/Il12rb1/Il13/Il1rl1/Irf4/Lpl/Mmp12/Rasgrp1/Rora/Spn/Src/Tigit/Tlr3/Tnfsf15/Trem2/Xcl1	30
GO:0002819	GO:0002819	regulation of adaptive immune response	19/454	200/21087	7.26115e-08	6.9044e-06	5.51315e-06	Cd226/Cd28/Cd4/Cd40/Foxp3/Gata3/H2-Ab1/H2-DMa/H2-Q6/H2-Q7/Il12b/Il12rb1/Il1rl1/Il7r/Rif1/Skap1/Spn/Trpm4/Xcl1	19
GO:0043368	GO:0043368	positive T cell selection	9/454	38/21087	8.60212e-08	8.00546e-06	6.39235e-06	Bcl11b/Bcl2/Cd3e/Cd3g/Foxp3/H2-DMa/Irf4/Spn/Zap70	9
GO:0002822	GO:0002822	regulation of adaptive immune response based on somatic recombination of immune receptors built from immunoglobulin superfamily domains	18/454	184/21087	1.02682e-07	9.35687e-06	7.47144e-06	Cd226/Cd28/Cd4/Cd40/Foxp3/Gata3/H2-Ab1/H2-DMa/H2-Q6/H2-Q7/Il12b/Il12rb1/Il1rl1/Il7r/Rif1/Spn/Trpm4/Xcl1	18
GO:0032649	GO:0032649	regulation of interferon-gamma production	14/454	110/21087	1.05238e-07	9.3941e-06	7.50118e-06	Axl/C1qbp/Cd2/Cd226/Cd3e/Foxp3/Gata3/H2-Q7/Il12b/Il12rb1/Il1rl1/Rasgrp1/Tlr3/Xcl1	14
GO:0050727	GO:0050727	regulation of inflammatory response	25/454	340/21087	1.07923e-07	9.44107e-06	7.53868e-06	Apoe/Cd200r4/Cd28/Ctla2a/Fabp4/Foxp3/Gata3/Gprc5b/Igf1/Il12b/Il1rl1/Il22/Il2ra/Lpl/Mfhas1/Nr1d2/Nr1h3/Pmp22/Rora/Slamf8/Spn/Stk39/Tlr3/Trem2/Xcl1	25
GO:0002768	GO:0002768	immune response-regulating cell surface receptor signaling pathway	19/454	206/21087	1.16134e-07	9.96019e-06	7.95319e-06	Bcl2/Cacnb3/Cblb/Cd226/Cd28/Cd3e/Cd40/Cmtm3/Ctla4/Foxp3/Gata3/Kcnn4/Lax1/Lck/Nfatc2/Rftn1/Skap1/Spn/Zap70	19
GO:0002706	GO:0002706	regulation of lymphocyte mediated immunity	18/454	186/21087	1.21064e-07	9.99121e-06	7.97797e-06	Cadm1/Cd226/Cd28/Cd40/Foxp3/Gata3/H2-Q6/H2-Q7/Il12b/Il7r/Klrb1b/Lag3/Rasgrp1/Rif1/Serpinb9/Spn/Trpm4/Xcl1	18
GO:0045619	GO:0045619	regulation of lymphocyte differentiation	18/454	186/21087	1.21064e-07	9.99121e-06	7.97797e-06	Axl/Cd28/Ctla2a/Ctla4/Foxp3/Gata3/H2-Aa/H2-DMa/Ikzf3/Il2ra/Il7r/Lag3/Lck/Myb/Rasgrp1/Sh3rf1/Slamf8/Zap70	18
GO:0002764	GO:0002764	immune response-regulating signaling pathway	19/454	209/21087	1.45892e-07	1.18173e-05	9.43606e-06	Bcl2/Cacnb3/Cblb/Cd226/Cd28/Cd3e/Cd40/Cmtm3/Ctla4/Foxp3/Gata3/Kcnn4/Lax1/Lck/Nfatc2/Rftn1/Skap1/Spn/Zap70	19
GO:0042098	GO:0042098	T cell proliferation	19/454	211/21087	1.69451e-07	1.3476e-05	1.07605e-05	Cblb/Cd28/Cd3e/Cd4/Ctla4/Dhps/Foxp3/Gpnmb/H2-Aa/H2-Ab1/Igf1/Il12b/Il12rb1/Il2ra/Sh3rf1/Spn/Xcl1/Zap70/Zbtb32	19
GO:0002429	GO:0002429	immune response-activating cell surface receptor signaling pathway	18/454	194/21087	2.28762e-07	1.78679e-05	1.42675e-05	Bcl2/Cacnb3/Cblb/Cd226/Cd28/Cd3e/Cmtm3/Ctla4/Foxp3/Gata3/Kcnn4/Lax1/Lck/Nfatc2/Rftn1/Skap1/Spn/Zap70	18
GO:0002757	GO:0002757	immune response-activating signal transduction	18/454	195/21087	2.47104e-07	1.8962e-05	1.51411e-05	Bcl2/Cacnb3/Cblb/Cd226/Cd28/Cd3e/Cmtm3/Ctla4/Foxp3/Gata3/Kcnn4/Lax1/Lck/Nfatc2/Rftn1/Skap1/Spn/Zap70	18
GO:0031348	GO:0031348	negative regulation of defense response	19/454	221/21087	3.48555e-07	2.62858e-05	2.09892e-05	Apoe/C1qbp/Ctla2a/Foxp3/Gata3/Igf1/Il12b/Il22/Il2ra/Klrb1b/Mfhas1/Mmp12/Nr1d2/Nr1h3/Rora/Serpinb9/Slamf8/Spn/Tarbp2	19
GO:0002821	GO:0002821	positive regulation of adaptive immune response	15/454	142/21087	4.42981e-07	3.28406e-05	2.62232e-05	Cd226/Cd28/Cd4/Cd40/Foxp3/Gata3/H2-Ab1/H2-DMa/H2-Q6/H2-Q7/Il12b/Il12rb1/Rif1/Skap1/Xcl1	15
GO:0033077	GO:0033077	T cell differentiation in thymus	12/454	89/21087	4.54911e-07	3.3163e-05	2.64806e-05	Bcl11b/Bcl2/Cd28/Cd3e/Cd3g/Foxp3/Gata3/H2-DMa/Il7r/Rasgrp1/Spn/Zap70	12
GO:0050852	GO:0050852	T cell receptor signaling pathway	14/454	128/21087	7.00511e-07	4.94283e-05	3.94684e-05	Cacnb3/Cblb/Cd226/Cd28/Cd3e/Ctla4/Foxp3/Gata3/Kcnn4/Lck/Rftn1/Skap1/Spn/Zap70	14
GO:0002699	GO:0002699	positive regulation of immune effector process	20/454	254/21087	7.0063e-07	4.94283e-05	3.94684e-05	Cadm1/Cd226/Cd28/Cd36/Cd40/Foxp3/Gata3/Gprc5b/H2-Q6/H2-Q7/Il12b/Il13/Il5/Lag3/Myb/Pld2/Rasgrp1/Rif1/Stxbp1/Xcl1	20
GO:0002683	GO:0002683	negative regulation of immune system process	28/454	455/21087	7.32767e-07	5.08749e-05	4.06236e-05	Axl/C1qbp/C1qc/Cblb/Ctla4/Foxp3/Gpnmb/H2-Aa/H2-Ab1/Igf1/Il12b/Il1rl1/Il2ra/Il7r/Klrb1b/Lag3/Lax1/Mertk/Mmp12/Nr1h3/Pdcd1/Serpinb9/Slamf8/Spn/Tarbp2/Tigit/Xcl1/Zbtb46	28
GO:0046632	GO:0046632	alpha-beta T cell differentiation	13/454	111/21087	7.96098e-07	5.44083e-05	4.34449e-05	Bcl11b/Bcl2/Eomes/Foxp3/Gata3/Il12b/Irf4/Myb/Rora/Sh3rf1/Spn/Tnfsf8/Zap70	13
GO:0002705	GO:0002705	positive regulation of leukocyte mediated immunity	16/454	171/21087	9.5787e-07	6.44573e-05	5.1469e-05	Cadm1/Cd226/Cd28/Cd40/Foxp3/Gata3/H2-Q6/H2-Q7/Il12b/Il13/Lag3/Pld2/Rasgrp1/Rif1/Stxbp1/Xcl1	16
GO:0045580	GO:0045580	regulation of T cell differentiation	15/454	153/21087	1.15748e-06	7.67095e-05	6.12524e-05	Cd28/Ctla2a/Ctla4/Foxp3/Gata3/H2-Aa/H2-DMa/Il2ra/Il7r/Lag3/Lck/Myb/Rasgrp1/Sh3rf1/Zap70	15
GO:0001818	GO:0001818	negative regulation of cytokine production	20/454	263/21087	1.20898e-06	7.89267e-05	6.30229e-05	Axl/C1qbp/Cd2ap/Foxp3/Gata3/Gbp4/Gpnmb/Igf1/Il12b/Il13/Il1rl1/Lag3/Mertk/Parp1/Ptprs/Sigirr/Tigit/Trem2/Trib2/Xcl1	20
GO:0002824	GO:0002824	positive regulation of adaptive immune response based on somatic recombination of immune receptors built from immunoglobulin superfamily domains	14/454	135/21087	1.33945e-06	8.61584e-05	6.87973e-05	Cd226/Cd28/Cd4/Cd40/Foxp3/Gata3/H2-Ab1/H2-DMa/H2-Q6/H2-Q7/Il12b/Il12rb1/Rif1/Xcl1	14
GO:0042102	GO:0042102	positive regulation of T cell proliferation	12/454	100/21087	1.62604e-06	0.000100965	8.06202e-05	Cd28/Cd3e/Cd4/Dhps/Foxp3/Igf1/Il12b/Il12rb1/Il2ra/Spn/Xcl1/Zap70	12
GO:0002507	GO:0002507	tolerance induction	7/454	28/21087	1.63889e-06	0.000100965	8.06202e-05	Cblb/Ccr4/Cd3e/Foxp3/Icos/Il2ra/Pdcd1	7
GO:0045061	GO:0045061	thymic T cell selection	7/454	28/21087	1.63889e-06	0.000100965	8.06202e-05	Cd28/Cd3e/Cd3g/Gata3/H2-DMa/Spn/Zap70	7
GO:0034341	GO:0034341	response to interferon-gamma	14/454	139/21087	1.90347e-06	0.000115636	9.23348e-05	Ciita/Cxcl16/Flnb/Gbp4/Gbp6/Gbp8/H2-Aa/H2-Ab1/H2-Eb1/H2-Q7/Il12b/Il12rb1/Stxbp1/Xcl1	14
GO:0002495	GO:0002495	antigen processing and presentation of peptide antigen via MHC class II	6/454	19/21087	2.06092e-06	0.000123486	9.86031e-05	H2-Aa/H2-Ab1/H2-DMa/H2-DMb1/H2-Eb1/Trem2	6
GO:0046634	GO:0046634	regulation of alpha-beta T cell activation	12/454	104/21087	2.47613e-06	0.000146359	0.000116868	Cblb/Cd28/Cd3e/Foxp3/Gata3/H2-Ab1/Hsph1/Il12b/Myb/Sh3rf1/Xcl1/Zap70	12
GO:0050866	GO:0050866	negative regulation of cell activation	17/454	208/21087	2.88522e-06	0.000166372	0.000132848	Apoe/Axl/Cblb/Ctla4/Foxp3/Gpnmb/H2-Aa/H2-Ab1/Il2ra/Lag3/Lax1/Mertk/Nr1h3/Pdgfb/Spn/Tigit/Xcl1	17
GO:0002504	GO:0002504	antigen processing and presentation of peptide or polysaccharide antigen via MHC class II	6/454	20/21087	2.89078e-06	0.000166372	0.000132848	H2-Aa/H2-Ab1/H2-DMa/H2-DMb1/H2-Eb1/Trem2	6
GO:0016064	GO:0016064	immunoglobulin mediated immune response	13/454	125/21087	3.09036e-06	0.000175549	0.000140175	C1qa/C1qb/C1qbp/C1qc/C4b/Cd226/Cd28/Cd40/Foxp3/H2-Ab1/H2-DMa/Rif1/Xcl1	13
GO:0042509	GO:0042509	regulation of tyrosine phosphorylation of STAT protein	10/454	72/21087	3.15313e-06	0.000176818	0.000141189	Cav1/Cd40/Csf2/Igf1/Il12b/Il13/Il22/Lck/Lif/Tnfrsf18	10
GO:0019724	GO:0019724	B cell mediated immunity	13/454	129/21087	4.39585e-06	0.000243386	0.000194343	C1qa/C1qb/C1qbp/C1qc/C4b/Cd226/Cd28/Cd40/Foxp3/H2-Ab1/H2-DMa/Rif1/Xcl1	13
GO:0002274	GO:0002274	myeloid leukocyte activation	17/454	215/21087	4.51386e-06	0.000246795	0.000197065	C1qa/Camk4/Cd226/Clu/Csf2/Dcstamp/Il13/Il1rl1/Irf4/Mfhas1/Nr1h3/Pld2/Rasgrp1/Rora/Stxbp1/Tlr3/Trem2	17
GO:0050728	GO:0050728	negative regulation of inflammatory response	14/454	150/21087	4.69447e-06	0.000253501	0.00020242	Apoe/Ctla2a/Foxp3/Gata3/Igf1/Il12b/Il22/Il2ra/Mfhas1/Nr1d2/Nr1h3/Rora/Slamf8/Spn	14
GO:0002517	GO:0002517	T cell tolerance induction	5/454	13/21087	5.04987e-06	0.000266122	0.000212498	Cblb/Cd3e/Foxp3/Icos/Il2ra	5
GO:0019886	GO:0019886	antigen processing and presentation of exogenous peptide antigen via MHC class II	5/454	13/21087	5.04987e-06	0.000266122	0.000212498	H2-Aa/H2-Ab1/H2-DMa/H2-DMb1/H2-Eb1	5
GO:0002440	GO:0002440	production of molecular mediator of immune response	17/454	217/21087	5.11101e-06	0.000266137	0.00021251	Cd226/Cd28/Cd36/Cd40/Foxp3/Gata3/Gprc5b/H2-Ab1/Il12b/Il13/Il5/Il7r/Lax1/Rif1/Tlr3/Trpm4/Xcl1	17
GO:0007260	GO:0007260	tyrosine phosphorylation of STAT protein	10/454	76/21087	5.1987e-06	0.000267519	0.000213613	Cav1/Cd40/Csf2/Igf1/Il12b/Il13/Il22/Lck/Lif/Tnfrsf18	10
GO:0002831	GO:0002831	regulation of response to biotic stimulus	20/454	293/21087	6.26791e-06	0.000318789	0.000254552	Apoe/C1qbp/Cadm1/Cd180/Cd226/Gbp4/Il12b/Il12rb1/Il2ra/Klrb1b/Lag3/Mmp12/Rasgrp1/Serpinb9/Slamf8/Spn/Tarbp2/Trem2/Trim44/Xcl1	20
GO:0002708	GO:0002708	positive regulation of lymphocyte mediated immunity	13/454	135/21087	7.26947e-06	0.000365479	0.000291834	Cadm1/Cd226/Cd28/Cd40/Foxp3/Gata3/H2-Q6/H2-Q7/Il12b/Lag3/Rasgrp1/Rif1/Xcl1	13
GO:0032102	GO:0032102	negative regulation of response to external stimulus	23/454	375/21087	7.6106e-06	0.000378281	0.000302057	Apoe/C1qbp/Cacnb3/Ctla2a/Foxp3/Gata3/Igf1/Il12b/Il22/Il2ra/Klrb1b/Mfhas1/Mmp12/Nr1d2/Nr1h3/Pdgfb/Plau/Ptprs/Rora/Serpinb9/Slamf8/Spn/Tarbp2	23
GO:0048285	GO:0048285	organelle fission	26/454	458/21087	7.85112e-06	0.000385852	0.000308102	Aurkb/Camk2b/Ccnb1/Cd28/Cep97/Ddhd1/Espl1/Fignl1/Gimap3/Igf1/Inf2/Kif11/Kif4/Lif/Ncapd2/Pdgfb/Pebp1/Racgap1/Ranbp1/Smc2/Tacc3/Top2a/Topbp1/Tpx2/Tubg1/Ube2c	26
GO:0051250	GO:0051250	negative regulation of lymphocyte activation	14/454	157/21087	7.9813e-06	0.000387891	0.00030973	Axl/Cblb/Ctla4/Foxp3/Gpnmb/H2-Aa/H2-Ab1/Il2ra/Lag3/Lax1/Mertk/Spn/Tigit/Xcl1	14
GO:0001562	GO:0001562	response to protozoan	7/454	37/21087	1.20539e-05	0.00057938	0.000462634	Cd40/Gbp6/Gbp8/Iigp1/Il12b/Irf4/Spn	7
GO:0140014	GO:0140014	mitotic nuclear division	18/454	257/21087	1.28075e-05	0.000602512	0.000481105	Aurkb/Ccnb1/Cd28/Cep97/Espl1/Igf1/Kif11/Kif4/Ncapd2/Pdgfb/Pebp1/Racgap1/Ranbp1/Smc2/Tacc3/Tpx2/Tubg1/Ube2c	18
GO:0006310	GO:0006310	DNA recombination	19/454	282/21087	1.28106e-05	0.000602512	0.000481105	Actr8/Bcl11b/Cd28/Cd40/Fignl1/Foxp3/Lig1/Mcm3/Mcm5/Mcm6/Mcm7/Nfrkb/Parp1/Rif1/Rpa1/Terf2/Top2a/Topbp1/Xrcc1	19
GO:0001910	GO:0001910	regulation of leukocyte mediated cytotoxicity	11/454	103/21087	1.37352e-05	0.000634508	0.000506654	Cadm1/Cd226/H2-Q6/H2-Q7/Il12b/Il7r/Klrb1b/Lag3/Rasgrp1/Serpinb9/Xcl1	11
GO:0002695	GO:0002695	negative regulation of leukocyte activation	15/454	187/21087	1.3781e-05	0.000634508	0.000506654	Axl/Cblb/Ctla4/Foxp3/Gpnmb/H2-Aa/H2-Ab1/Il2ra/Lag3/Lax1/Mertk/Nr1h3/Spn/Tigit/Xcl1	15
GO:0050868	GO:0050868	negative regulation of T cell activation	12/454	123/21087	1.42602e-05	0.000649732	0.00051881	Cblb/Ctla4/Foxp3/Gpnmb/H2-Aa/H2-Ab1/Il2ra/Lag3/Lax1/Spn/Tigit/Xcl1	12
GO:0046640	GO:0046640	regulation of alpha-beta T cell proliferation	7/454	38/21087	1.45038e-05	0.000654016	0.000522231	Cblb/Cd28/Cd3e/Il12b/Sh3rf1/Xcl1/Zap70	7
GO:0031341	GO:0031341	regulation of cell killing	12/454	125/21087	1.68019e-05	0.000749915	0.000598806	Cadm1/Cd226/H2-Q6/H2-Q7/Il12b/Il13/Il7r/Klrb1b/Lag3/Rasgrp1/Serpinb9/Xcl1	12
GO:0046635	GO:0046635	positive regulation of alpha-beta T cell activation	9/454	70/21087	1.86604e-05	0.000824452	0.000658323	Cd28/Cd3e/Foxp3/H2-Ab1/Hsph1/Il12b/Myb/Xcl1/Zap70	9
GO:0007052	GO:0007052	mitotic spindle organization	11/454	107/21087	1.97563e-05	0.000855586	0.000683184	Aurkb/Ccnb1/Cep97/Gpsm2/Kif11/Kif4/Racgap1/Stmn1/Tacc3/Tpx2/Tubg1	11
GO:1904894	GO:1904894	positive regulation of receptor signaling pathway via STAT	11/454	107/21087	1.97563e-05	0.000855586	0.000683184	Akr1b3/Cd40/Csf2/Igf1/Il12b/Il13/Il5/Il7r/Lck/Lif/Tnfrsf18	11
GO:1904892	GO:1904892	regulation of receptor signaling pathway via STAT	14/454	171/21087	2.1121e-05	0.000898579	0.000717514	Akr1b3/Cav1/Cd40/Csf2/Igf1/Il12b/Il13/Il22/Il5/Il7r/Lck/Lif/Socs2/Tnfrsf18	14
GO:0002700	GO:0002700	regulation of production of molecular mediator of immune response	13/454	149/21087	2.116e-05	0.000898579	0.000717514	Cd226/Cd28/Cd36/Cd40/Foxp3/Gata3/Gprc5b/Il13/Il5/Rif1/Tlr3/Trpm4/Xcl1	13
GO:0045621	GO:0045621	positive regulation of lymphocyte differentiation	11/454	109/21087	2.35422e-05	0.000990131	0.000790618	Axl/Foxp3/Gata3/H2-Aa/H2-DMa/Il2ra/Il7r/Lck/Myb/Rasgrp1/Zap70	11
GO:0046633	GO:0046633	alpha-beta T cell proliferation	7/454	41/21087	2.44378e-05	0.00101801	0.000812879	Cblb/Cd28/Cd3e/Il12b/Sh3rf1/Xcl1/Zap70	7
GO:0042531	GO:0042531	positive regulation of tyrosine phosphorylation of STAT protein	8/454	56/21087	2.49218e-05	0.00102838	0.000821157	Cd40/Csf2/Igf1/Il12b/Il13/Lck/Lif/Tnfrsf18	8
GO:0032653	GO:0032653	regulation of interleukin-10 production	8/454	57/21087	2.84511e-05	0.00116304	0.000928684	Cd28/Foxp3/Il12b/Irf4/Tigit/Trem2/Trib2/Xcl1	8
GO:0042130	GO:0042130	negative regulation of T cell proliferation	9/454	74/21087	2.93954e-05	0.00119051	0.000950622	Cblb/Ctla4/Foxp3/Gpnmb/H2-Aa/H2-Ab1/Il2ra/Spn/Xcl1	9
GO:0000280	GO:0000280	nuclear division	23/454	409/21087	3.03125e-05	0.00121639	0.000971289	Aurkb/Camk2b/Ccnb1/Cd28/Cep97/Espl1/Fignl1/Igf1/Kif11/Kif4/Lif/Ncapd2/Pdgfb/Pebp1/Racgap1/Ranbp1/Smc2/Tacc3/Top2a/Topbp1/Tpx2/Tubg1/Ube2c	23
GO:0002456	GO:0002456	T cell mediated immunity	12/454	133/21087	3.13443e-05	0.00124636	0.00099522	Foxp3/Gata3/H2-Q6/H2-Q7/Il12b/Il7r/Jag1/Rftn1/Serpinb9/Spn/Trpm4/Xcl1	12
GO:0042113	GO:0042113	B cell activation	18/454	277/21087	3.48381e-05	0.00136274	0.00108814	Bcl2/Blnk/Cd180/Cd28/Cd40/Ctla4/Foxp3/Gimap1/H2-Ab1/Ikzf3/Il13/Il5/Il7r/Lax1/Myb/Nfatc2/Rif1/Slamf8	18
GO:0042116	GO:0042116	macrophage activation	10/454	94/21087	3.4894e-05	0.00136274	0.00108814	C1qa/Clu/Csf2/Il13/Il1rl1/Mfhas1/Nr1h3/Rora/Tlr3/Trem2	10
GO:1903038	GO:1903038	negative regulation of leukocyte cell-cell adhesion	12/454	135/21087	3.63538e-05	0.00140323	0.00112048	Cblb/Ctla4/Foxp3/Gpnmb/H2-Aa/H2-Ab1/Il2ra/Lag3/Lax1/Spn/Tigit/Xcl1	12
GO:0031295	GO:0031295	T cell costimulation	6/454	30/21087	3.68935e-05	0.00140323	0.00112048	Cav1/Cd28/Cd3e/Cd5/Icos/Spn	6
GO:0045589	GO:0045589	regulation of regulatory T cell differentiation	6/454	30/21087	3.68935e-05	0.00140323	0.00112048	Cd28/Ctla2a/Ctla4/Foxp3/Lag3/Lck	6
GO:0045582	GO:0045582	positive regulation of T cell differentiation	10/454	95/21087	3.82612e-05	0.00144271	0.001152	Foxp3/Gata3/H2-Aa/H2-DMa/Il2ra/Il7r/Lck/Myb/Rasgrp1/Zap70	10
GO:0002643	GO:0002643	regulation of tolerance induction	5/454	19/21087	4.1e-05	0.00153277	0.00122391	Cblb/Cd3e/Foxp3/Il2ra/Pdcd1	5
GO:0050777	GO:0050777	negative regulation of immune response	13/454	159/21087	4.19857e-05	0.00155632	0.00124272	Ctla4/Foxp3/Il12b/Il1rl1/Il2ra/Il7r/Klrb1b/Mmp12/Pdcd1/Serpinb9/Slamf8/Spn/Xcl1	13
GO:0032613	GO:0032613	interleukin-10 production	8/454	61/21087	4.70352e-05	0.00172884	0.00138048	Cd28/Foxp3/Il12b/Irf4/Tigit/Trem2/Trib2/Xcl1	8
GO:0022613	GO:0022613	ribonucleoprotein complex biogenesis	22/454	395/21087	5.18809e-05	0.00189106	0.00151001	C1qbp/Clns1a/Ftsj3/Mrps2/Nhp2/Nob1/Nol11/Nol6/Nom1/Nop14/Pa2g4/Ppan/Rrn3/Sdad1/Snrpd1/Snrpe/Tarbp2/Tsr1/Usp39/Wdr18/Wdr36/Wdr43	22
GO:0045076	GO:0045076	regulation of interleukin-2 biosynthetic process	5/454	20/21087	5.37031e-05	0.00193062	0.0015416	Cd28/Cd3e/Foxp3/Irf4/Lag3	5
GO:0031294	GO:0031294	lymphocyte costimulation	6/454	32/21087	5.42904e-05	0.00193062	0.0015416	Cav1/Cd28/Cd3e/Cd5/Icos/Spn	6
GO:0032689	GO:0032689	negative regulation of interferon-gamma production	6/454	32/21087	5.42904e-05	0.00193062	0.0015416	Axl/C1qbp/Foxp3/Gata3/Il1rl1/Xcl1	6
GO:0050688	GO:0050688	regulation of defense response to virus	9/454	80/21087	5.50463e-05	0.00194172	0.00155046	C1qbp/Gbp4/Il12b/Il12rb1/Il2ra/Mmp12/Spn/Tarbp2/Trim44	9
GO:0002228	GO:0002228	natural killer cell mediated immunity	8/454	63/21087	5.95802e-05	0.00208483	0.00166473	Cadm1/Cd226/Il12b/Klrb1b/Klrd1/Lag3/Rasgrp1/Serpinb9	8
GO:0000727	GO:0000727	double-strand break repair via break-induced replication	4/454	11/21087	6.2058e-05	0.00212064	0.00169333	Mcm3/Mcm5/Mcm6/Mcm7	4
GO:0002664	GO:0002664	regulation of T cell tolerance induction	4/454	11/21087	6.2058e-05	0.00212064	0.00169333	Cblb/Cd3e/Foxp3/Il2ra	4
GO:0086103	GO:0086103	G protein-coupled receptor signaling pathway involved in heart process	4/454	11/21087	6.2058e-05	0.00212064	0.00169333	Atp2b4/Cav1/Ramp3/Src	4
GO:0045066	GO:0045066	regulatory T cell differentiation	6/454	33/21087	6.51577e-05	0.0021902	0.00174887	Cd28/Ctla2a/Ctla4/Foxp3/Lag3/Lck	6
GO:0032680	GO:0032680	regulation of tumor necrosis factor production	13/454	166/21087	6.55957e-05	0.0021902	0.00174887	Axl/Cd2/Cd36/Clu/Foxp3/Gpnmb/Igf1/Il12b/Lpl/Rasgrp1/Spn/Tlr3/Trem2	13
GO:0046425	GO:0046425	regulation of receptor signaling pathway via JAK-STAT	13/454	166/21087	6.55957e-05	0.0021902	0.00174887	Akr1b3/Cav1/Cd40/Csf2/Igf1/Il12b/Il13/Il22/Il5/Lck/Lif/Socs2/Tnfrsf18	13
GO:0034121	GO:0034121	regulation of toll-like receptor signaling pathway	8/454	64/21087	6.68265e-05	0.00221439	0.00176818	Cav1/Cd36/Gramd4/Irf4/Mfhas1/Nr1h3/Ptprs/Tlr3	8
GO:0002702	GO:0002702	positive regulation of production of molecular mediator of immune response	10/454	102/21087	7.05636e-05	0.00232064	0.00185303	Cd226/Cd28/Cd36/Cd40/Gata3/Gprc5b/Il13/Il5/Rif1/Xcl1	10
GO:0007051	GO:0007051	spindle organization	13/454	168/21087	7.4168e-05	0.00240304	0.00191883	Aurkb/Ccnb1/Cep97/Espl1/Gpsm2/Kif11/Kif4/Racgap1/Ranbp1/Stmn1/Tacc3/Tpx2/Tubg1	13
GO:1903555	GO:1903555	regulation of tumor necrosis factor superfamily cytokine production	13/454	168/21087	7.4168e-05	0.00240304	0.00191883	Axl/Cd2/Cd36/Clu/Foxp3/Gpnmb/Igf1/Il12b/Lpl/Rasgrp1/Spn/Tlr3/Trem2	13
GO:0002293	GO:0002293	alpha-beta T cell differentiation involved in immune response	8/454	65/21087	7.47901e-05	0.00240538	0.00192069	Eomes/Foxp3/Gata3/Il12b/Irf4/Myb/Rora/Spn	8
GO:0046427	GO:0046427	positive regulation of receptor signaling pathway via JAK-STAT	10/454	103/21087	7.66742e-05	0.00244798	0.00195471	Akr1b3/Cd40/Csf2/Igf1/Il12b/Il13/Il5/Lck/Lif/Tnfrsf18	10
GO:0042832	GO:0042832	defense response to protozoan	6/454	34/21087	7.7693e-05	0.00246253	0.00196633	Cd40/Gbp6/Gbp8/Iigp1/Il12b/Irf4	6
GO:0032640	GO:0032640	tumor necrosis factor production	13/454	169/21087	7.88069e-05	0.00247986	0.00198017	Axl/Cd2/Cd36/Clu/Foxp3/Gpnmb/Igf1/Il12b/Lpl/Rasgrp1/Spn/Tlr3/Trem2	13
GO:0002287	GO:0002287	alpha-beta T cell activation involved in immune response	8/454	66/21087	8.35254e-05	0.00259107	0.00206896	Eomes/Foxp3/Gata3/Il12b/Irf4/Myb/Rora/Spn	8
GO:0048002	GO:0048002	antigen processing and presentation of peptide antigen	8/454	66/21087	8.35254e-05	0.00259107	0.00206896	H2-Aa/H2-Ab1/H2-DMa/H2-DMb1/H2-Eb1/H2-Q6/H2-Q7/Trem2	8
GO:0002573	GO:0002573	myeloid leukocyte differentiation	15/454	219/21087	8.5984e-05	0.00264855	0.00211486	C1qc/Camk4/Cd4/Csf2/Dcstamp/Fasn/Gata3/Il12b/Il5/Irf4/Lif/Src/Tmem64/Trem2/Zbtb46	15
GO:0042094	GO:0042094	interleukin-2 biosynthetic process	5/454	22/21087	8.80313e-05	0.00267219	0.00213374	Cd28/Cd3e/Foxp3/Irf4/Lag3	5
GO:0002366	GO:0002366	leukocyte activation involved in immune response	17/454	271/21087	8.8267e-05	0.00267219	0.00213374	Cd180/Cd28/Cd40/Eomes/Foxp3/Gata3/Il12b/Il13/Irf4/Myb/Pld2/Rasgrp1/Rif1/Rora/Spn/Stxbp1/Trem2	17
GO:0051783	GO:0051783	regulation of nuclear division	14/454	195/21087	8.9195e-05	0.00267219	0.00213374	Aurkb/Camk2b/Ccnb1/Cd28/Cep97/Igf1/Kif11/Lif/Pdgfb/Pebp1/Ranbp1/Tacc3/Tubg1/Ube2c	14
GO:0097696	GO:0097696	receptor signaling pathway via STAT	14/454	195/21087	8.9195e-05	0.00267219	0.00213374	Akr1b3/Cav1/Cd40/Csf2/Igf1/Il12b/Il13/Il22/Il5/Il7r/Lck/Lif/Socs2/Tnfrsf18	14
GO:0042269	GO:0042269	regulation of natural killer cell mediated cytotoxicity	7/454	50/21087	9.18975e-05	0.00273442	0.00218343	Cadm1/Cd226/Il12b/Klrb1b/Lag3/Rasgrp1/Serpinb9	7
GO:0071706	GO:0071706	tumor necrosis factor superfamily cytokine production	13/454	172/21087	9.42638e-05	0.00278588	0.00222452	Axl/Cd2/Cd36/Clu/Foxp3/Gpnmb/Igf1/Il12b/Lpl/Rasgrp1/Spn/Tlr3/Trem2	13
GO:0062207	GO:0062207	regulation of pattern recognition receptor signaling pathway	9/454	86/21087	9.74351e-05	0.00286028	0.00228393	C1qbp/Cav1/Cd36/Gramd4/Irf4/Mfhas1/Nr1h3/Ptprs/Tlr3	9
GO:0042107	GO:0042107	cytokine metabolic process	11/454	128/21087	0.000103645	0.00302228	0.00241328	Cd28/Cd3e/Foxp3/Gata3/Irf4/Lag3/Sigirr/Spn/Tlr3/Tnfsf15/Trib2	11
GO:0002715	GO:0002715	regulation of natural killer cell mediated immunity	7/454	51/21087	0.000104565	0.00302892	0.00241859	Cadm1/Cd226/Il12b/Klrb1b/Lag3/Rasgrp1/Serpinb9	7
GO:0002263	GO:0002263	cell activation involved in immune response	17/454	275/21087	0.0001055	0.00303589	0.00242415	Cd180/Cd28/Cd40/Eomes/Foxp3/Gata3/Il12b/Il13/Irf4/Myb/Pld2/Rasgrp1/Rif1/Rora/Spn/Stxbp1/Trem2	17
GO:0046641	GO:0046641	positive regulation of alpha-beta T cell proliferation	5/454	23/21087	0.000110505	0.00315914	0.00252256	Cd28/Cd3e/Il12b/Xcl1/Zap70	5
GO:0032945	GO:0032945	negative regulation of mononuclear cell proliferation	9/454	88/21087	0.000116564	0.00328936	0.00262655	Cblb/Ctla4/Foxp3/Gpnmb/H2-Aa/H2-Ab1/Il2ra/Spn/Xcl1	9
GO:0050672	GO:0050672	negative regulation of lymphocyte proliferation	9/454	88/21087	0.000116564	0.00328936	0.00262655	Cblb/Ctla4/Foxp3/Gpnmb/H2-Aa/H2-Ab1/Il2ra/Spn/Xcl1	9
GO:0042254	GO:0042254	ribosome biogenesis	17/454	278/21087	0.000120297	0.00337294	0.00269328	C1qbp/Ftsj3/Mrps2/Nhp2/Nob1/Nol11/Nol6/Nom1/Nop14/Pa2g4/Ppan/Rrn3/Sdad1/Tsr1/Wdr18/Wdr36/Wdr43	17
GO:0032733	GO:0032733	positive regulation of interleukin-10 production	6/454	37/21087	0.000127168	0.00354288	0.00282899	Cd28/Il12b/Irf4/Tigit/Trem2/Xcl1	6
GO:0042035	GO:0042035	regulation of cytokine biosynthetic process	10/454	110/21087	0.000133379	0.00369241	0.00294838	Cd28/Cd3e/Foxp3/Gata3/Irf4/Lag3/Sigirr/Spn/Tlr3/Trib2	10
GO:0050714	GO:0050714	positive regulation of protein secretion	18/454	308/21087	0.000135563	0.00372927	0.00297782	Cadm1/Cd2/Cd2ap/Cd36/Gata3/Igf1/Il13/Il1rl1/Il5/Kcnn4/Lpl/Mmp12/Nlgn2/Rasgrp1/Src/Tnfsf15/Trem2/Trpm4	18
GO:0002478	GO:0002478	antigen processing and presentation of exogenous peptide antigen	5/454	24/21087	0.00013713	0.00374878	0.00299339	H2-Aa/H2-Ab1/H2-DMa/H2-DMb1/H2-Eb1	5
GO:0002292	GO:0002292	T cell differentiation involved in immune response	8/454	71/21087	0.000140886	0.00382754	0.00305629	Eomes/Foxp3/Gata3/Il12b/Irf4/Myb/Rora/Spn	8
GO:0097028	GO:0097028	dendritic cell differentiation	6/454	38/21087	0.000148293	0.0040039	0.00319711	Camk4/Csf2/Dcstamp/Irf4/Trem2/Zbtb46	6
GO:0002709	GO:0002709	regulation of T cell mediated immunity	9/454	91/21087	0.000151083	0.00405422	0.00323729	Foxp3/Gata3/H2-Q6/H2-Q7/Il12b/Il7r/Spn/Trpm4/Xcl1	9
GO:0002793	GO:0002793	positive regulation of peptide secretion	19/454	339/21087	0.000153364	0.00409033	0.00326612	Cadm1/Cd2/Cd2ap/Cd36/Gata3/Igf1/Il13/Il1rl1/Il5/Kcnn4/Lif/Lpl/Mmp12/Nlgn2/Rasgrp1/Src/Tnfsf15/Trem2/Trpm4	19
GO:0001909	GO:0001909	leukocyte mediated cytotoxicity	11/454	135/21087	0.000166665	0.00436522	0.00348562	Cadm1/Cd226/H2-Q6/H2-Q7/Il12b/Il7r/Klrb1b/Lag3/Rasgrp1/Serpinb9/Xcl1	11
GO:0050864	GO:0050864	regulation of B cell activation	11/454	135/21087	0.000166665	0.00436522	0.00348562	Bcl2/Cd28/Cd40/Ctla4/Foxp3/Ikzf3/Il13/Il5/Nfatc2/Rif1/Slamf8	11
GO:1902850	GO:1902850	microtubule cytoskeleton organization involved in mitosis	11/454	135/21087	0.000166665	0.00436522	0.00348562	Aurkb/Ccnb1/Cep97/Gpsm2/Kif11/Kif4/Racgap1/Stmn1/Tacc3/Tpx2/Tubg1	11
GO:0032753	GO:0032753	positive regulation of interleukin-4 production	5/454	25/21087	0.000168398	0.00438437	0.00350091	Cd28/Cd3e/Foxp3/Gata3/Irf4	5
GO:0048871	GO:0048871	multicellular organismal homeostasis	24/454	489/21087	0.000170359	0.00440918	0.00352072	Abcb1a/Akr1b3/Bcl2/Cav1/Cd36/Clcn3/Ctsk/Dcstamp/Elovl6/Fabp4/Il13/Irf4/Lpcat1/Ltbp3/Nr1d2/Nr1h3/Plcl1/Rpa1/Slc27a1/Src/Stk39/Stmn1/Tmem64/Wdr36	24
GO:0070372	GO:0070372	regulation of ERK1 and ERK2 cascade	18/454	314/21087	0.000172242	0.00443168	0.00353869	Apoe/Camk2n1/Cav1/Cd36/Cd4/Cysltr2/Dusp4/Fgfbp3/Gpnmb/Igf1/Lif/Mfhas1/Pdgfb/Ramp3/Rasgrp1/Src/Trem2/Xcl1	18
GO:0070664	GO:0070664	negative regulation of leukocyte proliferation	9/454	93/21087	0.000178532	0.00452103	0.00361003	Cblb/Ctla4/Foxp3/Gpnmb/H2-Aa/H2-Ab1/Il2ra/Spn/Xcl1	9
GO:0071803	GO:0071803	positive regulation of podosome assembly	4/454	14/21087	0.000178815	0.00452103	0.00361003	Csf2/Fscn1/Il5/Src	4
GO:0150146	GO:0150146	cell junction disassembly	4/454	14/21087	0.000178815	0.00452103	0.00361003	C1qa/C1qb/C1qc/Trem2	4
GO:0032103	GO:0032103	positive regulation of response to external stimulus	21/454	403/21087	0.000192619	0.00484205	0.00386637	C1qbp/Cadm1/Ccr4/Cd180/Cd226/Cd28/F7/Fabp4/Gprc5b/Il12b/Il1rl1/Lag3/Lpl/Mmp12/Pdgfb/Pgf/Rasgrp1/Stk39/Tlr3/Trem2/Xcl1	21
GO:0007162	GO:0007162	negative regulation of cell adhesion	17/454	290/21087	0.000199247	0.00498004	0.00397655	Cblb/Ctla4/Dscaml1/Foxp3/Gpnmb/H2-Aa/H2-Ab1/Il2ra/Jag1/Lag3/Lax1/Mmp12/Plxna1/Spn/Src/Tigit/Xcl1	17
GO:0071346	GO:0071346	cellular response to interferon-gamma	10/454	117/21087	0.000222022	0.00551774	0.00440591	Flnb/Gbp4/Gbp6/Gbp8/H2-Ab1/H2-Q7/Il12b/Il12rb1/Stxbp1/Xcl1	10
GO:0007088	GO:0007088	regulation of mitotic nuclear division	12/454	164/21087	0.000235182	0.00581179	0.0046407	Aurkb/Ccnb1/Cd28/Cep97/Igf1/Kif11/Pdgfb/Pebp1/Ranbp1/Tacc3/Tubg1/Ube2c	12
GO:0050708	GO:0050708	regulation of protein secretion	24/454	500/21087	0.000236823	0.00581947	0.00464683	Apoe/Cadm1/Cd2/Cd2ap/Cd36/Cd40/Foxp3/Gata3/Hmgn3/Igf1/Il13/Il1rl1/Il5/Kcnn4/Lpl/Mmp12/Nlgn2/Nr1h3/Parp1/Rasgrp1/Src/Tnfsf15/Trem2/Trpm4	24
GO:0045060	GO:0045060	negative thymic T cell selection	4/454	15/21087	0.000239704	0.00585736	0.00467709	Cd28/Cd3e/Spn/Zap70	4
GO:0036037	GO:0036037	CD8-positive, alpha-beta T cell activation	5/454	27/21087	0.000246966	0.00600128	0.00479201	Bcl2/Eomes/Sh3rf1/Tnfsf8/Xcl1	5
GO:0007259	GO:0007259	receptor signaling pathway via JAK-STAT	13/454	190/21087	0.000253856	0.00613462	0.00489848	Akr1b3/Cav1/Cd40/Csf2/Igf1/Il12b/Il13/Il22/Il5/Lck/Lif/Socs2/Tnfrsf18	13
GO:0006260	GO:0006260	DNA replication	15/454	242/21087	0.000257675	0.00619269	0.00494485	Ccna2/Ddx11/Etaa1/Gli1/Inppl1/Lig1/Mcm3/Mcm5/Mcm6/Mcm7/Pclaf/Rpa1/Rrm2/Ssrp1/Wdr18	15
GO:0032663	GO:0032663	regulation of interleukin-2 production	7/454	59/21087	0.000265785	0.00635138	0.00507157	Cd28/Cd3e/Foxp3/Gata3/Irf4/Lag3/Xcl1	7
GO:0022408	GO:0022408	negative regulation of cell-cell adhesion	13/454	191/21087	0.000267182	0.00635138	0.00507157	Cblb/Ctla4/Foxp3/Gpnmb/H2-Aa/H2-Ab1/Il2ra/Jag1/Lag3/Lax1/Spn/Tigit/Xcl1	13
GO:0032729	GO:0032729	positive regulation of interferon-gamma production	8/454	78/21087	0.000272389	0.00644015	0.00514245	Cd2/Cd226/Cd3e/H2-Q7/Il12b/Il12rb1/Rasgrp1/Tlr3	8
GO:0045639	GO:0045639	positive regulation of myeloid cell differentiation	9/454	99/21087	0.000286895	0.00674666	0.0053872	Cd4/Dcstamp/Il12b/Il5/Jag1/Lif/Scin/Tmem64/Trem2	9
GO:0035710	GO:0035710	CD4-positive, alpha-beta T cell activation	9/454	100/21087	0.000309377	0.00719513	0.0057453	Foxp3/Gata3/Il12b/Irf4/Myb/Rora/Sh3rf1/Spn/Xcl1	9
GO:0002377	GO:0002377	immunoglobulin production	10/454	122/21087	0.000311935	0.00719513	0.0057453	Cd28/Cd40/Foxp3/H2-Ab1/Il13/Il5/Il7r/Lax1/Rif1/Xcl1	10
GO:0042089	GO:0042089	cytokine biosynthetic process	10/454	122/21087	0.000311935	0.00719513	0.0057453	Cd28/Cd3e/Foxp3/Gata3/Irf4/Lag3/Sigirr/Spn/Tlr3/Trib2	10
GO:0043383	GO:0043383	negative T cell selection	4/454	16/21087	0.00031419	0.00719513	0.0057453	Cd28/Cd3e/Spn/Zap70	4
GO:0045059	GO:0045059	positive thymic T cell selection	4/454	16/21087	0.00031419	0.00719513	0.0057453	Cd3e/Cd3g/H2-DMa/Zap70	4
GO:0001912	GO:0001912	positive regulation of leukocyte mediated cytotoxicity	8/454	80/21087	0.000324406	0.00738581	0.00589756	Cadm1/Cd226/H2-Q6/H2-Q7/Il12b/Lag3/Rasgrp1/Xcl1	8
GO:0070371	GO:0070371	ERK1 and ERK2 cascade	18/454	331/21087	0.000327253	0.00738581	0.00589756	Apoe/Camk2n1/Cav1/Cd36/Cd4/Cysltr2/Dusp4/Fgfbp3/Gpnmb/Igf1/Lif/Mfhas1/Pdgfb/Ramp3/Rasgrp1/Src/Trem2/Xcl1	18
GO:0042267	GO:0042267	natural killer cell mediated cytotoxicity	7/454	61/21087	0.000327583	0.00738581	0.00589756	Cadm1/Cd226/Il12b/Klrb1b/Lag3/Rasgrp1/Serpinb9	7
GO:0043277	GO:0043277	apoptotic cell clearance	6/454	44/21087	0.000340066	0.00762794	0.0060909	Axl/Cd36/Mertk/Mfge8/Nr1h3/Trem2	6
GO:0006270	GO:0006270	DNA replication initiation	5/454	29/21087	0.000350652	0.00774621	0.00618534	Mcm3/Mcm5/Mcm6/Mcm7/Wdr18	5
GO:0030224	GO:0030224	monocyte differentiation	5/454	29/21087	0.000350652	0.00774621	0.00618534	Cd4/Csf2/Dcstamp/Fasn/Zbtb46	5
GO:1903131	GO:1903131	mononuclear cell differentiation	5/454	29/21087	0.000350652	0.00774621	0.00618534	Cd4/Csf2/Dcstamp/Fasn/Zbtb46	5
GO:0043367	GO:0043367	CD4-positive, alpha-beta T cell differentiation	8/454	81/21087	0.000353299	0.00776547	0.00620071	Foxp3/Gata3/Il12b/Irf4/Myb/Rora/Sh3rf1/Spn	8
GO:0048008	GO:0048008	platelet-derived growth factor receptor signaling pathway	7/454	62/21087	0.00036253	0.00792478	0.00632793	Cblb/F7/Inppl1/Myo1e/Pdgfb/Plat/Src	7
GO:0001906	GO:0001906	cell killing	12/454	172/21087	0.00036417	0.00792478	0.00632793	Cadm1/Cd226/H2-Q6/H2-Q7/Il12b/Il13/Il7r/Klrb1b/Lag3/Rasgrp1/Serpinb9/Xcl1	12
GO:0002718	GO:0002718	regulation of cytokine production involved in immune response	8/454	82/21087	0.000384252	0.00831117	0.00663646	Cd226/Cd36/Foxp3/Gata3/Gprc5b/Tlr3/Trpm4/Xcl1	8
GO:0051897	GO:0051897	positive regulation of protein kinase B signaling	9/454	103/21087	0.000385726	0.00831117	0.00663646	Axl/C1qbp/Cd28/F7/Gata3/Igf1/Mfhas1/Ramp3/Src	9
GO:0042093	GO:0042093	T-helper cell differentiation	7/454	63/21087	0.000400399	0.00858502	0.00685512	Foxp3/Gata3/Il12b/Irf4/Myb/Rora/Spn	7
GO:0071071	GO:0071071	regulation of phospholipid biosynthetic process	4/454	17/21087	0.000403908	0.00861801	0.00688147	Fabp3/Lpcat1/Pdgfb/Slc27a1	4
GO:0019884	GO:0019884	antigen processing and presentation of exogenous antigen	5/454	30/21087	0.000413403	0.00875612	0.00699175	H2-Aa/H2-Ab1/H2-DMa/H2-DMb1/H2-Eb1	5
GO:0002367	GO:0002367	cytokine production involved in immune response	9/454	104/21087	0.000414384	0.00875612	0.00699175	Cd226/Cd36/Foxp3/Gata3/Gprc5b/Il12b/Tlr3/Trpm4/Xcl1	9
GO:0002707	GO:0002707	negative regulation of lymphocyte mediated immunity	6/454	46/21087	0.000435184	0.00915141	0.00730738	Foxp3/Il7r/Klrb1b/Serpinb9/Spn/Xcl1	6
GO:0002294	GO:0002294	CD4-positive, alpha-beta T cell differentiation involved in immune response	7/454	64/21087	0.000441364	0.00923696	0.0073757	Foxp3/Gata3/Il12b/Irf4/Myb/Rora/Spn	7
GO:0002224	GO:0002224	toll-like receptor signaling pathway	9/454	105/21087	0.000444772	0.00926396	0.00739725	Cav1/Cd36/Gramd4/Irf4/Mfhas1/Nr1h3/Ptprs/Rftn1/Tlr3	9
GO:0055074	GO:0055074	calcium ion homeostasis	23/454	492/21087	0.000459527	0.00952593	0.00760644	Apoe/Atp2b4/Bcl2/Cacnb3/Calca/Cav1/Ccr4/Cd36/Cd4/Cd40/Cxcr6/Got1/Il13/Kctd17/Lck/Mcub/P2ry10/Ramp3/Slc30a1/Tmem64/Tmtc2/Trpm4/Xcl1	23
GO:0030099	GO:0030099	myeloid cell differentiation	20/454	401/21087	0.000476312	0.00974329	0.00778	C1qc/Camk4/Cd4/Csf2/Dcstamp/Fasn/Gata3/Il12b/Il5/Irf4/Jag1/Lif/Mfhas1/Myb/Pabpc4/Scin/Src/Tmem64/Trem2/Zbtb46	20
GO:0002825	GO:0002825	regulation of T-helper 1 type immune response	5/454	31/21087	0.000484265	0.00974329	0.00778	H2-Ab1/Il12b/Il12rb1/Il1rl1/Xcl1	5
GO:0032673	GO:0032673	regulation of interleukin-4 production	5/454	31/21087	0.000484265	0.00974329	0.00778	Cd28/Cd3e/Foxp3/Gata3/Irf4	5
GO:0051085	GO:0051085	chaperone cofactor-dependent protein refolding	5/454	31/21087	0.000484265	0.00974329	0.00778	Dnajc18/H2-DMa/H2-DMb1/Hspe1/Hsph1	5
GO:0071900	GO:0071900	regulation of protein serine/threonine kinase activity	21/454	432/21087	0.000485579	0.00974329	0.00778	Apoe/Atp2b4/Cav1/Ccna2/Ccnb1/Cd40/Cdkn2c/Dusp4/Etaa1/Igf1/Inppl1/Lax1/Pdgfb/Pmp22/Rasgrp1/Slc27a1/Src/Stk39/Synpo2/Tnik/Trib2	21
GO:0002763	GO:0002763	positive regulation of myeloid leukocyte differentiation	7/454	65/21087	0.000485605	0.00974329	0.00778	Cd4/Dcstamp/Il12b/Il5/Lif/Tmem64/Trem2	7
GO:0150076	GO:0150076	neuroinflammatory response	7/454	65/21087	0.000485605	0.00974329	0.00778	C1qa/Cd200r4/Clu/Igf1/Il13/Tlr3/Trem2	7
GO:0071801	GO:0071801	regulation of podosome assembly	4/454	18/21087	0.000510523	0.0101607	0.00811328	Csf2/Fscn1/Il5/Src	4
GO:0019882	GO:0019882	antigen processing and presentation	9/454	107/21087	0.000511053	0.0101607	0.00811328	H2-Aa/H2-Ab1/H2-DMa/H2-DMb1/H2-Eb1/H2-Q6/H2-Q7/Rftn1/Trem2	9
GO:0006631	GO:0006631	fatty acid metabolic process	19/454	375/21087	0.000541316	0.0107137	0.00855483	Acads/Acsbg1/Cav1/Cd36/Cyb5a/Cyp4v3/Echs1/Elovl6/Faah/Fabp3/Fabp4/Fasn/Gnpat/Hacd3/Insig2/Lpl/Nr1h3/Slc27a1/Slc27a3	19
GO:0072009	GO:0072009	nephron epithelium development	9/454	108/21087	0.000547112	0.0107796	0.00860748	Bcl2/Fmn1/Gata3/Jag1/Lama5/Lif/Myo1e/Pdgfb/Pgf	9
GO:0050853	GO:0050853	B cell receptor signaling pathway	6/454	48/21087	0.000549864	0.0107852	0.00861198	Bcl2/Cmtm3/Ctla4/Lck/Nfatc2/Rftn1	6
GO:0032508	GO:0032508	DNA duplex unwinding	5/454	32/21087	0.00056389	0.011011	0.00879223	Ddx11/Mcm6/Mcm7/Rpa1/Top2a	5
GO:0032623	GO:0032623	interleukin-2 production	7/454	67/21087	0.000584669	0.011366	0.0090757	Cd28/Cd3e/Foxp3/Gata3/Irf4/Lag3/Xcl1	7
GO:0002639	GO:0002639	positive regulation of immunoglobulin production	6/454	49/21087	0.000615355	0.0118571	0.00946788	Cd28/Cd40/Il13/Il5/Rif1/Xcl1	6
GO:0042088	GO:0042088	T-helper 1 type immune response	6/454	49/21087	0.000615355	0.0118571	0.00946788	H2-Ab1/Il12b/Il12rb1/Il1rl1/Spn/Xcl1	6
GO:0002363	GO:0002363	alpha-beta T cell lineage commitment	4/454	19/21087	0.00063573	0.0121427	0.00969594	Bcl2/Foxp3/Irf4/Spn	4
GO:0002710	GO:0002710	negative regulation of T cell mediated immunity	4/454	19/21087	0.00063573	0.0121427	0.00969594	Foxp3/Il7r/Spn/Xcl1	4
GO:0002698	GO:0002698	negative regulation of immune effector process	10/454	134/21087	0.000657122	0.0124967	0.00997862	C1qbp/Foxp3/Il2ra/Il7r/Klrb1b/Serpinb9/Slamf8/Spn/Tarbp2/Xcl1	10
