## Supplementary material for "Heparan Sulfate-dependent RAGE oligomerization is indispensable for pathophysiological functions of RAGE": Supplental Data 3

### Sheet: AHA_PMN_pos_GOBP
	ID	Description	GeneRatio	BgRatio	pvalue	p.adjust	qvalue	geneID	Count
GO:0002250	GO:0002250	adaptive immune response	26/162	438/21087	5.34765e-16	1.64921e-12	1.22771e-12	C1qa/C1qb/C1qc/Cd4/Cd40/Cd81/Dpp4/Eomes/H2-Aa/H2-Ab1/H2-DMa/H2-DMb1/H2-Eb1/Ifng/Il12b/Il12rb1/Il27/Il6/Irf4/Serpina3g/Serpinb9/Skap1/Slamf7/Tbx21/Tnf/Xcl1	26
GO:0051249	GO:0051249	regulation of lymphocyte activation	25/162	431/21087	3.50153e-15	5.39937e-12	4.01939e-12	Atm/Axl/Cav1/Cblb/Cd4/Cd40/Cd81/Dpp4/Gpnmb/H2-Aa/H2-Ab1/H2-DMa/Ifng/Il12b/Il12rb1/Il27/Il6/Lck/Mertk/Nck2/Rasgrp1/Slamf7/Slamf8/Tbx21/Xcl1	25
GO:1903037	GO:1903037	regulation of leukocyte cell-cell adhesion	20/162	293/21087	1.20024e-13	1.23385e-10	9.18503e-11	Cav1/Cblb/Cd4/Cd81/Dpp4/Gpnmb/H2-Aa/H2-Ab1/H2-DMa/Ifng/Il12b/Il12rb1/Il6/Lck/Nck2/Rasgrp1/Skap1/Tbx21/Tnf/Xcl1	20
GO:1903039	GO:1903039	positive regulation of leukocyte cell-cell adhesion	17/162	205/21087	3.95958e-13	3.05284e-10	2.27259e-10	Cav1/Cd4/Cd81/Dpp4/H2-Aa/H2-Ab1/H2-DMa/Ifng/Il12b/Il12rb1/Il6/Lck/Nck2/Rasgrp1/Skap1/Tnf/Xcl1	17
GO:0002696	GO:0002696	positive regulation of leukocyte activation	20/162	317/21087	5.22025e-13	3.21985e-10	2.39692e-10	Axl/Cav1/Cd4/Cd40/Cd81/Dpp4/H2-Aa/H2-Ab1/H2-DMa/Ifng/Il12b/Il12rb1/Il6/Lck/Nck2/Pld2/Rasgrp1/Tbx21/Trem2/Xcl1	20
GO:0007159	GO:0007159	leukocyte cell-cell adhesion	20/162	325/21087	8.28476e-13	4.25837e-10	3.17001e-10	Cav1/Cblb/Cd4/Cd81/Dpp4/Gpnmb/H2-Aa/H2-Ab1/H2-DMa/Ifng/Il12b/Il12rb1/Il6/Lck/Nck2/Rasgrp1/Skap1/Tbx21/Tnf/Xcl1	20
GO:0050867	GO:0050867	positive regulation of cell activation	20/162	333/21087	1.29799e-12	5.71857e-10	4.25701e-10	Axl/Cav1/Cd4/Cd40/Cd81/Dpp4/H2-Aa/H2-Ab1/H2-DMa/Ifng/Il12b/Il12rb1/Il6/Lck/Nck2/Pld2/Rasgrp1/Tbx21/Trem2/Xcl1	20
GO:0051251	GO:0051251	positive regulation of lymphocyte activation	18/162	264/21087	2.21423e-12	8.35926e-10	6.2228e-10	Axl/Cav1/Cd4/Cd40/Cd81/Dpp4/H2-Aa/H2-Ab1/H2-DMa/Ifng/Il12b/Il12rb1/Il6/Lck/Nck2/Rasgrp1/Tbx21/Xcl1	18
GO:0002460	GO:0002460	adaptive immune response based on somatic recombination of immune receptors built from immunoglobulin superfamily domains	19/162	304/21087	2.43947e-12	8.35926e-10	6.2228e-10	C1qa/C1qb/C1qc/Cd4/Cd40/Cd81/Dpp4/H2-Ab1/H2-DMa/Ifng/Il12b/Il12rb1/Il27/Il6/Irf4/Serpinb9/Tbx21/Tnf/Xcl1	19
GO:0050863	GO:0050863	regulation of T cell activation	19/162	311/21087	3.63959e-12	1.12245e-09	8.35574e-10	Cav1/Cblb/Cd4/Cd81/Dpp4/Gpnmb/H2-Aa/H2-Ab1/H2-DMa/Ifng/Il12b/Il12rb1/Il27/Il6/Lck/Nck2/Rasgrp1/Tbx21/Xcl1	19
GO:0042110	GO:0042110	T cell activation	23/162	498/21087	5.49814e-12	1.54148e-09	1.14751e-09	Cav1/Cblb/Cd4/Cd81/Dpp4/Eomes/Gimap1/Gpnmb/H2-Aa/H2-Ab1/H2-DMa/Ifng/Il12b/Il12rb1/Il27/Il6/Irf4/Lck/Nck2/Rasgrp1/Tbx21/Tnfsf8/Xcl1	23
GO:0022409	GO:0022409	positive regulation of cell-cell adhesion	17/162	246/21087	7.54365e-12	1.93872e-09	1.44322e-09	Cav1/Cd4/Cd81/Dpp4/H2-Aa/H2-Ab1/H2-DMa/Ifng/Il12b/Il12rb1/Il6/Lck/Nck2/Rasgrp1/Skap1/Tnf/Xcl1	17
GO:0050870	GO:0050870	positive regulation of T cell activation	15/162	189/21087	1.90775e-11	4.52578e-09	3.36908e-09	Cav1/Cd4/Cd81/Dpp4/H2-Aa/H2-Ab1/H2-DMa/Ifng/Il12b/Il12rb1/Il6/Lck/Nck2/Rasgrp1/Xcl1	15
GO:0022407	GO:0022407	regulation of cell-cell adhesion	20/162	403/21087	4.14342e-11	8.8023e-09	6.55261e-09	Cav1/Cblb/Cd4/Cd81/Dpp4/Gpnmb/H2-Aa/H2-Ab1/H2-DMa/Ifng/Il12b/Il12rb1/Il6/Lck/Nck2/Rasgrp1/Skap1/Tbx21/Tnf/Xcl1	20
GO:0002819	GO:0002819	regulation of adaptive immune response	15/162	200/21087	4.28128e-11	8.8023e-09	6.55261e-09	Cd4/Cd40/Cd81/Dpp4/H2-Ab1/H2-DMa/Ifng/Il12b/Il12rb1/Il27/Il6/Skap1/Tbx21/Tnf/Xcl1	15
GO:0002821	GO:0002821	positive regulation of adaptive immune response	13/162	142/21087	7.39189e-11	1.38085e-08	1.02793e-08	Cd4/Cd40/Cd81/H2-Ab1/H2-DMa/Ifng/Il12b/Il12rb1/Il6/Skap1/Tbx21/Tnf/Xcl1	13
GO:0045785	GO:0045785	positive regulation of cell adhesion	20/162	417/21087	7.6117e-11	1.38085e-08	1.02793e-08	Atm/Cav1/Cd4/Cd81/Dpp4/H2-Aa/H2-Ab1/H2-DMa/Ifng/Il12b/Il12rb1/Il6/Lck/Nck2/Pld2/Rasgrp1/Skap1/Tnf/Tnfrsf18/Xcl1	20
GO:0070661	GO:0070661	leukocyte proliferation	18/162	339/21087	1.39579e-10	2.39145e-08	1.78024e-08	Atm/Cblb/Cd180/Cd4/Cd40/Cd81/Clu/Gpnmb/H2-Aa/H2-Ab1/Ifng/Il12b/Il12rb1/Il27/Il6/Nck2/Trem2/Xcl1	18
GO:0042832	GO:0042832	defense response to protozoan	8/162	34/21087	1.56251e-10	2.49245e-08	1.85543e-08	Batf2/Cd40/Gbp6/Ifng/Iigp1/Il12b/Il6/Irf4	8
GO:0002822	GO:0002822	regulation of adaptive immune response based on somatic recombination of immune receptors built from immunoglobulin superfamily domains	14/162	184/21087	1.61637e-10	2.49245e-08	1.85543e-08	Cd4/Cd40/Cd81/Dpp4/H2-Ab1/H2-DMa/Ifng/Il12b/Il12rb1/Il27/Il6/Tbx21/Tnf/Xcl1	14
GO:1902105	GO:1902105	regulation of leukocyte differentiation	17/162	300/21087	1.71393e-10	2.51702e-08	1.87372e-08	Axl/C1qc/Cd4/H2-Aa/H2-DMa/Ifng/Il12b/Il27/Il6/Lck/Lif/Rasgrp1/Slamf8/Tbx21/Tnf/Trem2/Zbtb46	17
GO:0030098	GO:0030098	lymphocyte differentiation	19/162	398/21087	2.53425e-10	3.55256e-08	2.6446e-08	Atm/Axl/Cd4/Eomes/Gimap1/H2-Aa/H2-Ab1/H2-DMa/Ifng/Il12b/Il27/Il6/Irf4/Lck/Mertk/Rasgrp1/Slamf8/Tbx21/Tnfsf8	19
GO:0050670	GO:0050670	regulation of lymphocyte proliferation	15/162	230/21087	3.07201e-10	4.11916e-08	3.06638e-08	Atm/Cblb/Cd4/Cd40/Cd81/Gpnmb/H2-Aa/H2-Ab1/Ifng/Il12b/Il12rb1/Il27/Il6/Nck2/Xcl1	15
GO:0001562	GO:0001562	response to protozoan	8/162	37/21087	3.25834e-10	4.18696e-08	3.11686e-08	Batf2/Cd40/Gbp6/Ifng/Iigp1/Il12b/Il6/Irf4	8
GO:0032944	GO:0032944	regulation of mononuclear cell proliferation	15/162	232/21087	3.46648e-10	4.27625e-08	3.18333e-08	Atm/Cblb/Cd4/Cd40/Cd81/Gpnmb/H2-Aa/H2-Ab1/Ifng/Il12b/Il12rb1/Il27/Il6/Nck2/Xcl1	15
GO:1903706	GO:1903706	regulation of hemopoiesis	19/162	412/21087	4.52813e-10	5.37106e-08	3.99832e-08	Axl/C1qc/Cd4/Gpr171/H2-Aa/H2-DMa/Ifng/Il12b/Il27/Il6/Lck/Lif/Rasgrp1/Scin/Slamf8/Tbx21/Tnf/Trem2/Zbtb46	19
GO:0002824	GO:0002824	positive regulation of adaptive immune response based on somatic recombination of immune receptors built from immunoglobulin superfamily domains	12/162	135/21087	5.74056e-10	6.55699e-08	4.88115e-08	Cd4/Cd40/Cd81/H2-Ab1/H2-DMa/Ifng/Il12b/Il12rb1/Il6/Tbx21/Tnf/Xcl1	12
GO:0002443	GO:0002443	leukocyte mediated immunity	18/162	374/21087	6.79689e-10	7.35368e-08	5.47423e-08	C1qa/C1qb/C1qc/Cd40/Cd81/Dpp4/H2-Ab1/H2-DMa/Ifng/Il12b/Il6/Pld2/Rasgrp1/Serpinb9/Tbx21/Tlr3/Tnf/Xcl1	18
GO:1902107	GO:1902107	positive regulation of leukocyte differentiation	13/162	170/21087	7.01772e-10	7.35368e-08	5.47423e-08	Axl/Cd4/H2-Aa/H2-DMa/Ifng/Il12b/Il6/Lck/Lif/Rasgrp1/Tnf/Trem2/Zbtb46	13
GO:0002449	GO:0002449	lymphocyte mediated immunity	16/162	286/21087	7.31675e-10	7.35368e-08	5.47423e-08	C1qa/C1qb/C1qc/Cd40/Cd81/Dpp4/H2-Ab1/H2-DMa/Ifng/Il12b/Il6/Rasgrp1/Serpinb9/Tbx21/Tnf/Xcl1	16
GO:0070663	GO:0070663	regulation of leukocyte proliferation	15/162	245/21087	7.39184e-10	7.35368e-08	5.47423e-08	Atm/Cblb/Cd4/Cd40/Cd81/Gpnmb/H2-Aa/H2-Ab1/Ifng/Il12b/Il12rb1/Il27/Il6/Nck2/Xcl1	15
GO:1903708	GO:1903708	positive regulation of hemopoiesis	14/162	209/21087	8.67982e-10	8.36517e-08	6.2272e-08	Axl/Cd4/H2-Aa/H2-DMa/Ifng/Il12b/Il6/Lck/Lif/Rasgrp1/Scin/Tnf/Trem2/Zbtb46	14
GO:0042129	GO:0042129	regulation of T cell proliferation	13/162	176/21087	1.07641e-09	1.00596e-07	7.48854e-08	Cblb/Cd4/Cd81/Gpnmb/H2-Aa/H2-Ab1/Ifng/Il12b/Il12rb1/Il27/Il6/Nck2/Xcl1	13
GO:0046651	GO:0046651	lymphocyte proliferation	16/162	313/21087	2.69348e-09	2.44314e-07	1.81872e-07	Atm/Cblb/Cd180/Cd4/Cd40/Cd81/Gpnmb/H2-Aa/H2-Ab1/Ifng/Il12b/Il12rb1/Il27/Il6/Nck2/Xcl1	16
GO:0032943	GO:0032943	mononuclear cell proliferation	16/162	315/21087	2.95087e-09	2.60014e-07	1.9356e-07	Atm/Cblb/Cd180/Cd4/Cd40/Cd81/Gpnmb/H2-Aa/H2-Ab1/Ifng/Il12b/Il12rb1/Il27/Il6/Nck2/Xcl1	16
GO:0046631	GO:0046631	alpha-beta T cell activation	12/162	157/21087	3.26716e-09	2.79887e-07	2.08353e-07	Cblb/Cd81/Eomes/H2-Ab1/Ifng/Il12b/Il27/Il6/Irf4/Tbx21/Tnfsf8/Xcl1	12
GO:0016064	GO:0016064	immunoglobulin mediated immune response	11/162	125/21087	3.41136e-09	2.84342e-07	2.11669e-07	C1qa/C1qb/C1qc/Cd40/Cd81/H2-Ab1/H2-DMa/Ifng/Tbx21/Tnf/Xcl1	11
GO:0042509	GO:0042509	regulation of tyrosine phosphorylation of STAT protein	9/162	72/21087	4.19571e-09	3.40515e-07	2.53486e-07	Cav1/Cd40/Ifng/Il12b/Il6/Lck/Lif/Tnf/Tnfrsf18	9
GO:0002495	GO:0002495	antigen processing and presentation of peptide antigen via MHC class II	6/162	19/21087	4.67963e-09	3.6753e-07	2.73596e-07	H2-Aa/H2-Ab1/H2-DMa/H2-DMb1/H2-Eb1/Trem2	6
GO:0019724	GO:0019724	B cell mediated immunity	11/162	129/21087	4.76693e-09	3.6753e-07	2.73596e-07	C1qa/C1qb/C1qc/Cd40/Cd81/H2-Ab1/H2-DMa/Ifng/Tbx21/Tnf/Xcl1	11
GO:0002504	GO:0002504	antigen processing and presentation of peptide or polysaccharide antigen via MHC class II	6/162	20/21087	6.64284e-09	4.99671e-07	3.71965e-07	H2-Aa/H2-Ab1/H2-DMa/H2-DMb1/H2-Eb1/Trem2	6
GO:0007260	GO:0007260	tyrosine phosphorylation of STAT protein	9/162	76/21087	6.84157e-09	5.02367e-07	3.73972e-07	Cav1/Cd40/Ifng/Il12b/Il6/Lck/Lif/Tnf/Tnfrsf18	9
GO:0050727	GO:0050727	regulation of inflammatory response	16/162	340/21087	8.74477e-09	6.27183e-07	4.66887e-07	Atm/Ccl24/Cd200r4/Cd81/Il12b/Il6/Lpl/Mfhas1/Nr1d2/Pmp22/Slamf8/Stk39/Tlr3/Tnf/Trem2/Xcl1	16
GO:0042098	GO:0042098	T cell proliferation	13/162	211/21087	9.75242e-09	6.83556e-07	5.08852e-07	Cblb/Cd4/Cd81/Gpnmb/H2-Aa/H2-Ab1/Ifng/Il12b/Il12rb1/Il27/Il6/Nck2/Xcl1	13
GO:0042531	GO:0042531	positive regulation of tyrosine phosphorylation of STAT protein	8/162	56/21087	1.05945e-08	7.26077e-07	5.40506e-07	Cd40/Ifng/Il12b/Il6/Lck/Lif/Tnf/Tnfrsf18	8
GO:0002683	GO:0002683	negative regulation of immune system process	18/162	455/21087	1.46777e-08	9.84046e-07	7.32543e-07	Atm/Axl/C1qc/Cblb/Gpnmb/Gpr171/H2-Aa/H2-Ab1/Ifng/Il12b/Mertk/Serpinb9/Slamf8/Tarbp2/Tbx21/Tnf/Xcl1/Zbtb46	18
GO:0002697	GO:0002697	regulation of immune effector process	17/162	415/21087	2.28024e-08	1.49623e-06	1.11382e-06	Cd40/Cd81/Dpp4/Ifng/Il12b/Il12rb1/Il27/Il6/Pld2/Rasgrp1/Serpinb9/Slamf8/Tarbp2/Tbx21/Tlr3/Tnf/Xcl1	17
GO:0030217	GO:0030217	T cell differentiation	14/162	271/21087	2.42917e-08	1.56074e-06	1.16185e-06	Cd4/Eomes/Gimap1/H2-Aa/H2-DMa/Ifng/Il12b/Il27/Il6/Irf4/Lck/Rasgrp1/Tbx21/Tnfsf8	14
GO:0019886	GO:0019886	antigen processing and presentation of exogenous peptide antigen via MHC class II	5/162	13/21087	3.0804e-08	1.93877e-06	1.44326e-06	H2-Aa/H2-Ab1/H2-DMa/H2-DMb1/H2-Eb1	5
GO:0150076	GO:0150076	neuroinflammatory response	8/162	65/21087	3.55056e-08	2.18999e-06	1.63027e-06	Atm/C1qa/Cd200r4/Clu/Ifng/Tlr3/Tnf/Trem2	8
GO:0002703	GO:0002703	regulation of leukocyte mediated immunity	13/162	245/21087	5.73229e-08	3.35789e-06	2.49968e-06	Cd40/Cd81/Dpp4/Ifng/Il12b/Il6/Pld2/Rasgrp1/Serpinb9/Tbx21/Tlr3/Tnf/Xcl1	13
GO:0001774	GO:0001774	microglial cell activation	7/162	46/21087	5.77069e-08	3.35789e-06	2.49968e-06	Atm/C1qa/Clu/Ifng/Tlr3/Tnf/Trem2	7
GO:0002269	GO:0002269	leukocyte activation involved in inflammatory response	7/162	46/21087	5.77069e-08	3.35789e-06	2.49968e-06	Atm/C1qa/Clu/Ifng/Tlr3/Tnf/Trem2	7
GO:0046425	GO:0046425	regulation of receptor signaling pathway via JAK-STAT	11/162	166/21087	6.61487e-08	3.77782e-06	2.81229e-06	Cav1/Cd40/Gfra2/Ifng/Il12b/Il6/Lck/Lif/Socs2/Tnf/Tnfrsf18	11
GO:1904892	GO:1904892	regulation of receptor signaling pathway via STAT	11/162	171/21087	8.96162e-08	5.02502e-06	3.74073e-06	Cav1/Cd40/Gfra2/Ifng/Il12b/Il6/Lck/Lif/Socs2/Tnf/Tnfrsf18	11
GO:0002274	GO:0002274	myeloid leukocyte activation	12/162	215/21087	1.09145e-07	5.94407e-06	4.42488e-06	Atm/Batf2/C1qa/Clu/Ifng/Irf4/Mfhas1/Pld2/Rasgrp1/Tlr3/Tnf/Trem2	12
GO:0046634	GO:0046634	regulation of alpha-beta T cell activation	9/162	104/21087	1.09861e-07	5.94407e-06	4.42488e-06	Cblb/Cd81/H2-Ab1/Ifng/Il12b/Il27/Il6/Tbx21/Xcl1	9
GO:0050730	GO:0050730	regulation of peptidyl-tyrosine phosphorylation	13/162	264/21087	1.36733e-07	7.27043e-06	5.41225e-06	Cav1/Cblb/Cd4/Cd40/Cd81/Ifng/Il12b/Il6/Lck/Lif/Tnf/Tnfrsf18/Trem2	13
GO:0061900	GO:0061900	glial cell activation	7/162	54/21087	1.81355e-07	9.47962e-06	7.05681e-06	Atm/C1qa/Clu/Ifng/Tlr3/Tnf/Trem2	7
GO:0002366	GO:0002366	leukocyte activation involved in immune response	13/162	271/21087	1.84922e-07	9.505e-06	7.07571e-06	Cd180/Cd40/Cd81/Eomes/Ifng/Il12b/Il27/Il6/Irf4/Pld2/Rasgrp1/Tbx21/Trem2	13
GO:0018108	GO:0018108	peptidyl-tyrosine phosphorylation	14/162	321/21087	1.97305e-07	9.97523e-06	7.42576e-06	Cav1/Cblb/Cd4/Cd40/Cd81/Ifng/Il12b/Il12rb1/Il6/Lck/Lif/Tnf/Tnfrsf18/Trem2	14
GO:0002706	GO:0002706	regulation of lymphocyte mediated immunity	11/162	186/21087	2.10341e-07	1.04627e-05	7.78867e-06	Cd40/Cd81/Dpp4/Ifng/Il12b/Il6/Rasgrp1/Serpinb9/Tbx21/Tnf/Xcl1	11
GO:0002263	GO:0002263	cell activation involved in immune response	13/162	275/21087	2.18841e-07	1.06465e-05	7.92549e-06	Cd180/Cd40/Cd81/Eomes/Ifng/Il12b/Il27/Il6/Irf4/Pld2/Rasgrp1/Tbx21/Trem2	13
GO:0018212	GO:0018212	peptidyl-tyrosine modification	14/162	324/21087	2.2094e-07	1.06465e-05	7.92549e-06	Cav1/Cblb/Cd4/Cd40/Cd81/Ifng/Il12b/Il12rb1/Il6/Lck/Lif/Tnf/Tnfrsf18/Trem2	14
GO:0007259	GO:0007259	receptor signaling pathway via JAK-STAT	11/162	190/21087	2.60583e-07	1.23637e-05	9.20376e-06	Cav1/Cd40/Gfra2/Ifng/Il12b/Il6/Lck/Lif/Socs2/Tnf/Tnfrsf18	11
GO:0050731	GO:0050731	positive regulation of peptidyl-tyrosine phosphorylation	11/162	195/21087	3.38138e-07	1.55644e-05	1.15865e-05	Cd4/Cd40/Cd81/Ifng/Il12b/Il6/Lck/Lif/Tnf/Tnfrsf18/Trem2	11
GO:0097696	GO:0097696	receptor signaling pathway via STAT	11/162	195/21087	3.38138e-07	1.55644e-05	1.15865e-05	Cav1/Cd40/Gfra2/Ifng/Il12b/Il6/Lck/Lif/Socs2/Tnf/Tnfrsf18	11
GO:0032609	GO:0032609	interferon-gamma production	9/162	123/21087	4.64753e-07	2.10779e-05	1.56908e-05	Axl/Eomes/Il12b/Il12rb1/Il27/Rasgrp1/Tlr3/Tnf/Xcl1	9
GO:0001819	GO:0001819	positive regulation of cytokine production	16/162	457/21087	5.03827e-07	2.25189e-05	1.67635e-05	Cd40/Cd81/Clu/Ifng/Il12b/Il12rb1/Il27/Il6/Irf4/Lpl/Rasgrp1/Tlr3/Tnf/Tnfsf15/Trem2/Xcl1	16
GO:0042116	GO:0042116	macrophage activation	8/162	94/21087	6.48601e-07	2.85755e-05	2.12722e-05	Atm/C1qa/Clu/Ifng/Mfhas1/Tlr3/Tnf/Trem2	8
GO:0002293	GO:0002293	alpha-beta T cell differentiation involved in immune response	7/162	65/21087	6.64209e-07	2.8851e-05	2.14772e-05	Eomes/Ifng/Il12b/Il27/Il6/Irf4/Tbx21	7
GO:2000551	GO:2000551	regulation of T-helper 2 cell cytokine production	4/162	10/21087	6.79956e-07	2.91248e-05	2.1681e-05	Cd81/Il6/Tbx21/Xcl1	4
GO:0002287	GO:0002287	alpha-beta T cell activation involved in immune response	7/162	66/21087	7.38251e-07	3.07671e-05	2.29036e-05	Eomes/Ifng/Il12b/Il27/Il6/Irf4/Tbx21	7
GO:0048002	GO:0048002	antigen processing and presentation of peptide antigen	7/162	66/21087	7.38251e-07	3.07671e-05	2.29036e-05	H2-Aa/H2-Ab1/H2-DMa/H2-DMb1/H2-Eb1/Ide/Trem2	7
GO:0035743	GO:0035743	CD4-positive, alpha-beta T cell cytokine production	5/162	23/21087	7.56854e-07	3.11218e-05	2.31677e-05	Cd81/Il12b/Il6/Tbx21/Xcl1	5
GO:0002705	GO:0002705	positive regulation of leukocyte mediated immunity	10/162	171/21087	8.4572e-07	3.43184e-05	2.55473e-05	Cd40/Cd81/Ifng/Il12b/Il6/Pld2/Rasgrp1/Tbx21/Tnf/Xcl1	10
GO:0002478	GO:0002478	antigen processing and presentation of exogenous peptide antigen	5/162	24/21087	9.50108e-07	3.80537e-05	2.83279e-05	H2-Aa/H2-Ab1/H2-DMa/H2-DMb1/H2-Eb1	5
GO:0002440	GO:0002440	production of molecular mediator of immune response	11/162	217/21087	9.76706e-07	3.84046e-05	2.85892e-05	Atm/Cd40/Cd81/H2-Ab1/Ifng/Il12b/Il6/Tbx21/Tlr3/Tnf/Xcl1	11
GO:0070372	GO:0070372	regulation of ERK1 and ERK2 cascade	13/162	314/21087	9.83777e-07	3.84046e-05	2.85892e-05	Camk2n1/Cav1/Ccl24/Cd4/Fgfbp3/Gpnmb/Il6/Lif/Mfhas1/Ramp3/Rasgrp1/Trem2/Xcl1	13
GO:0002708	GO:0002708	positive regulation of lymphocyte mediated immunity	9/162	135/21087	1.02061e-06	3.87495e-05	2.88459e-05	Cd40/Cd81/Ifng/Il12b/Il6/Rasgrp1/Tbx21/Tnf/Xcl1	9
GO:0002455	GO:0002455	humoral immune response mediated by circulating immunoglobulin	6/162	44/21087	1.03885e-06	3.87495e-05	2.88459e-05	C1qa/C1qb/C1qc/Cd81/H2-Ab1/Tnf	6
GO:0035710	GO:0035710	CD4-positive, alpha-beta T cell activation	8/162	100/21087	1.04287e-06	3.87495e-05	2.88459e-05	Cd81/Ifng/Il12b/Il27/Il6/Irf4/Tbx21/Xcl1	8
GO:0042102	GO:0042102	positive regulation of T cell proliferation	8/162	100/21087	1.04287e-06	3.87495e-05	2.88459e-05	Cd4/Cd81/Ifng/Il12b/Il12rb1/Il6/Nck2/Xcl1	8
GO:0002573	GO:0002573	myeloid leukocyte differentiation	11/162	219/21087	1.06885e-06	3.92421e-05	2.92126e-05	Batf2/C1qc/Cd4/Cd81/Ifng/Il12b/Irf4/Lif/Tnf/Trem2/Zbtb46	11
GO:0050671	GO:0050671	positive regulation of lymphocyte proliferation	9/162	137/21087	1.1546e-06	4.18917e-05	3.1185e-05	Cd4/Cd40/Cd81/Ifng/Il12b/Il12rb1/Il6/Nck2/Xcl1	9
GO:0002292	GO:0002292	T cell differentiation involved in immune response	7/162	71/21087	1.22079e-06	4.37779e-05	3.25891e-05	Eomes/Ifng/Il12b/Il27/Il6/Irf4/Tbx21	7
GO:0031334	GO:0031334	positive regulation of protein-containing complex assembly	11/162	223/21087	1.27637e-06	4.47788e-05	3.33342e-05	Atm/Cav1/Ccl24/Clu/Cttn/Ide/Ifng/Nck2/Scin/Skap1/Tnf	11
GO:0032946	GO:0032946	positive regulation of mononuclear cell proliferation	9/162	139/21087	1.30353e-06	4.47788e-05	3.33342e-05	Cd4/Cd40/Cd81/Ifng/Il12b/Il12rb1/Il6/Nck2/Xcl1	9
GO:0034341	GO:0034341	response to interferon-gamma	9/162	139/21087	1.30353e-06	4.47788e-05	3.33342e-05	Ccl24/Gbp6/H2-Aa/H2-Ab1/H2-Eb1/Ifng/Il12b/Il12rb1/Xcl1	9
GO:0046427	GO:0046427	positive regulation of receptor signaling pathway via JAK-STAT	8/162	103/21087	1.30677e-06	4.47788e-05	3.33342e-05	Cd40/Ifng/Il12b/Il6/Lck/Lif/Tnf/Tnfrsf18	8
GO:0009615	GO:0009615	response to virus	12/162	273/21087	1.39934e-06	4.74239e-05	3.53033e-05	Cd40/Ifng/Il12b/Il12rb1/Il27/Il6/Mx1/Tagap/Tarbp2/Tlr3/Tnf/Xcl1	12
GO:0019882	GO:0019882	antigen processing and presentation	8/162	107/21087	1.74558e-06	5.78856e-05	4.30911e-05	H2-Aa/H2-Ab1/H2-DMa/H2-DMb1/H2-Eb1/Ide/Ifng/Trem2	8
GO:1904894	GO:1904894	positive regulation of receptor signaling pathway via STAT	8/162	107/21087	1.74558e-06	5.78856e-05	4.30911e-05	Cd40/Ifng/Il12b/Il6/Lck/Lif/Tnf/Tnfrsf18	8
GO:0070371	GO:0070371	ERK1 and ERK2 cascade	13/162	331/21087	1.7683e-06	5.80153e-05	4.31877e-05	Camk2n1/Cav1/Ccl24/Cd4/Fgfbp3/Gpnmb/Il6/Lif/Mfhas1/Ramp3/Rasgrp1/Trem2/Xcl1	13
GO:0045619	GO:0045619	regulation of lymphocyte differentiation	10/162	186/21087	1.81646e-06	5.8968e-05	4.38969e-05	Axl/H2-Aa/H2-DMa/Ifng/Il27/Il6/Lck/Rasgrp1/Slamf8/Tbx21	10
GO:0070665	GO:0070665	positive regulation of leukocyte proliferation	9/162	146/21087	1.96305e-06	6.30631e-05	4.69454e-05	Cd4/Cd40/Cd81/Ifng/Il12b/Il12rb1/Il6/Nck2/Xcl1	9
GO:0032649	GO:0032649	regulation of interferon-gamma production	8/162	110/21087	2.15184e-06	6.84151e-05	5.09295e-05	Axl/Il12b/Il12rb1/Il27/Rasgrp1/Tlr3/Tnf/Xcl1	8
GO:0046632	GO:0046632	alpha-beta T cell differentiation	8/162	111/21087	2.30398e-06	7.25048e-05	5.3974e-05	Eomes/Ifng/Il12b/Il27/Il6/Irf4/Tbx21/Tnfsf8	8
GO:0002286	GO:0002286	T cell activation involved in immune response	8/162	113/21087	2.63584e-06	8.18331e-05	6.09182e-05	Cd81/Eomes/Ifng/Il12b/Il27/Il6/Irf4/Tbx21	8
GO:0002285	GO:0002285	lymphocyte activation involved in immune response	10/162	194/21087	2.65347e-06	8.18331e-05	6.09182e-05	Cd180/Cd40/Cd81/Eomes/Ifng/Il12b/Il27/Il6/Irf4/Tbx21	10
GO:0030099	GO:0030099	myeloid cell differentiation	14/162	401/21087	2.77971e-06	8.48775e-05	6.31844e-05	Batf2/C1qc/Cd4/Cd81/Gpr171/Ifng/Il12b/Irf4/Lif/Mfhas1/Scin/Tnf/Trem2/Zbtb46	14
GO:0032103	GO:0032103	positive regulation of response to external stimulus	14/162	403/21087	2.94453e-06	8.90287e-05	6.62747e-05	Ccl24/Ccr4/Cd180/Cd81/F7/Il12b/Il6/Lpl/Rasgrp1/Stk39/Tlr3/Tnf/Trem2/Xcl1	14
GO:0019884	GO:0019884	antigen processing and presentation of exogenous antigen	5/162	30/21087	3.06905e-06	9.18927e-05	6.84067e-05	H2-Aa/H2-Ab1/H2-DMa/H2-DMb1/H2-Eb1	5
GO:0035745	GO:0035745	T-helper 2 cell cytokine production	4/162	14/21087	3.16421e-06	9.29375e-05	6.91844e-05	Cd81/Il6/Tbx21/Xcl1	4
GO:0150146	GO:0150146	cell junction disassembly	4/162	14/21087	3.16421e-06	9.29375e-05	6.91844e-05	C1qa/C1qb/C1qc/Trem2	4
GO:0051250	GO:0051250	negative regulation of lymphocyte activation	9/162	157/21087	3.57658e-06	0.000104058	7.74629e-05	Atm/Axl/Cblb/Gpnmb/H2-Aa/H2-Ab1/Mertk/Tbx21/Xcl1	9
GO:0002825	GO:0002825	regulation of T-helper 1 type immune response	5/162	31/21087	3.63662e-06	0.000104816	7.80273e-05	H2-Ab1/Il12b/Il12rb1/Il27/Xcl1	5
GO:0014009	GO:0014009	glial cell proliferation	6/162	55/21087	3.97903e-06	0.000113623	8.45834e-05	Clu/Ifng/Il6/Pmp22/Tnf/Trem2	6
GO:0042033	GO:0042033	chemokine biosynthetic process	4/162	15/21087	4.28902e-06	0.000119165	8.87089e-05	Ifng/Il6/Tlr3/Tnf	4
GO:0045073	GO:0045073	regulation of chemokine biosynthetic process	4/162	15/21087	4.28902e-06	0.000119165	8.87089e-05	Ifng/Il6/Tlr3/Tnf	4
GO:1900221	GO:1900221	regulation of amyloid-beta clearance	4/162	15/21087	4.28902e-06	0.000119165	8.87089e-05	Clu/Ifng/Tnf/Trem2	4
GO:0002377	GO:0002377	immunoglobulin production	8/162	122/21087	4.67868e-06	0.000128831	9.59041e-05	Atm/Cd40/H2-Ab1/Ifng/Il6/Tbx21/Tnf/Xcl1	8
GO:0032680	GO:0032680	regulation of tumor necrosis factor production	9/162	166/21087	5.64205e-06	0.000153983	0.000114628	Axl/Clu/Gpnmb/Ifng/Il12b/Lpl/Rasgrp1/Tlr3/Trem2	9
GO:0097242	GO:0097242	amyloid-beta clearance	5/162	34/21087	5.84577e-06	0.000158143	0.000117725	Clu/Ide/Ifng/Tnf/Trem2	5
GO:1903555	GO:1903555	regulation of tumor necrosis factor superfamily cytokine production	9/162	168/21087	6.21931e-06	0.000166195	0.000123719	Axl/Clu/Gpnmb/Ifng/Il12b/Lpl/Rasgrp1/Tlr3/Trem2	9
GO:0001818	GO:0001818	negative regulation of cytokine production	11/162	263/21087	6.26149e-06	0.000166195	0.000123719	Axl/Gpnmb/Ifng/Il12b/Il6/Mertk/Parp1/Tbx21/Tnf/Trem2/Xcl1	11
GO:0002761	GO:0002761	regulation of myeloid leukocyte differentiation	8/162	127/21087	6.30507e-06	0.000166195	0.000123719	C1qc/Cd4/Ifng/Il12b/Lif/Tnf/Trem2/Zbtb46	8
GO:0032640	GO:0032640	tumor necrosis factor production	9/162	169/21087	6.52643e-06	0.000170572	0.000126977	Axl/Clu/Gpnmb/Ifng/Il12b/Lpl/Rasgrp1/Tlr3/Trem2	9
GO:0045637	GO:0045637	regulation of myeloid cell differentiation	10/162	216/21087	6.89124e-06	0.000178593	0.000132948	C1qc/Cd4/Gpr171/Ifng/Il12b/Lif/Scin/Tnf/Trem2/Zbtb46	10
GO:0070374	GO:0070374	positive regulation of ERK1 and ERK2 cascade	10/162	218/21087	7.47289e-06	0.000191846	0.000142814	Ccl24/Cd4/Fgfbp3/Gpnmb/Il6/Mfhas1/Ramp3/Rasgrp1/Trem2/Xcl1	10
GO:0071706	GO:0071706	tumor necrosis factor superfamily cytokine production	9/162	172/21087	7.52701e-06	0.000191846	0.000142814	Axl/Clu/Gpnmb/Ifng/Il12b/Lpl/Rasgrp1/Tlr3/Trem2	9
GO:0002294	GO:0002294	CD4-positive, alpha-beta T cell differentiation involved in immune response	6/162	64/21087	9.72082e-06	0.000243732	0.000181439	Ifng/Il12b/Il27/Il6/Irf4/Tbx21	6
GO:2000514	GO:2000514	regulation of CD4-positive, alpha-beta T cell activation	6/162	64/21087	9.72082e-06	0.000243732	0.000181439	Cd81/Ifng/Il27/Il6/Tbx21/Xcl1	6
GO:0042742	GO:0042742	defense response to bacterium	11/162	278/21087	1.05649e-05	0.000262555	0.000195451	Cd4/Gbp6/Ifng/Iigp1/Il12b/Lyz1/Serpinb9/Slamf8/Tnf/Tnfsf8/Trem2	11
GO:0002763	GO:0002763	positive regulation of myeloid leukocyte differentiation	6/162	65/21087	1.06418e-05	0.000262555	0.000195451	Cd4/Ifng/Il12b/Lif/Tnf/Trem2	6
GO:0045639	GO:0045639	positive regulation of myeloid cell differentiation	7/162	99/21087	1.14168e-05	0.00027944	0.000208021	Cd4/Ifng/Il12b/Lif/Scin/Tnf/Trem2	7
GO:0050755	GO:0050755	chemokine metabolic process	4/162	19/21087	1.18903e-05	0.000288737	0.000214941	Ifng/Il6/Tlr3/Tnf	4
GO:0002369	GO:0002369	T cell cytokine production	5/162	40/21087	1.33192e-05	0.000319351	0.000237731	Cd81/Il12b/Il6/Tbx21/Xcl1	5
GO:0051607	GO:0051607	defense response to virus	10/162	233/21087	1.33581e-05	0.000319351	0.000237731	Cd40/Ifng/Il12b/Il12rb1/Il27/Il6/Mx1/Tagap/Tarbp2/Tlr3	10
GO:0050900	GO:0050900	leukocyte migration	12/162	341/21087	1.355e-05	0.000321447	0.000239292	Ccl24/Cd81/Ch25h/F7/Ifng/Slamf8/Stk39/Tbx21/Tnf/Tnfrsf18/Trem2/Xcl1	12
GO:0045428	GO:0045428	regulation of nitric oxide biosynthetic process	6/162	68/21087	1.38366e-05	0.000325741	0.000242488	Cav1/Clu/Ifng/Il6/Ptx3/Tnf	6
GO:0002695	GO:0002695	negative regulation of leukocyte activation	9/162	187/21087	1.47399e-05	0.000344378	0.000256362	Atm/Axl/Cblb/Gpnmb/H2-Aa/H2-Ab1/Mertk/Tbx21/Xcl1	9
GO:0002367	GO:0002367	cytokine production involved in immune response	7/162	104/21087	1.57773e-05	0.000365843	0.000272341	Cd81/Il12b/Il6/Tbx21/Tlr3/Tnf/Xcl1	7
GO:0046635	GO:0046635	positive regulation of alpha-beta T cell activation	6/162	70/21087	1.63668e-05	0.00037668	0.000280408	Cd81/H2-Ab1/Ifng/Il12b/Il6/Xcl1	6
GO:0002831	GO:0002831	regulation of response to biotic stimulus	11/162	293/21087	1.72432e-05	0.000393912	0.000293236	Cd180/Ifng/Il12b/Il12rb1/Il27/Rasgrp1/Serpinb9/Slamf8/Tarbp2/Trem2/Xcl1	11
GO:0002700	GO:0002700	regulation of production of molecular mediator of immune response	8/162	149/21087	2.03024e-05	0.000460386	0.00034272	Cd40/Cd81/Ifng/Il6/Tbx21/Tlr3/Tnf/Xcl1	8
GO:0045621	GO:0045621	positive regulation of lymphocyte differentiation	7/162	109/21087	2.14317e-05	0.000479246	0.00035676	Axl/H2-Aa/H2-DMa/Ifng/Il6/Lck/Rasgrp1	7
GO:0050691	GO:0050691	regulation of defense response to virus by host	5/162	44/21087	2.14449e-05	0.000479246	0.00035676	Ifng/Il12b/Il12rb1/Il27/Tarbp2	5
GO:0001780	GO:0001780	neutrophil homeostasis	4/162	22/21087	2.20401e-05	0.000489005	0.000364025	Axl/Ifng/Il6/Mertk	4
GO:0002637	GO:0002637	regulation of immunoglobulin production	6/162	74/21087	2.25468e-05	0.00049315	0.000367111	Cd40/Ifng/Il6/Tbx21/Tnf/Xcl1	6
GO:0042108	GO:0042108	positive regulation of cytokine biosynthetic process	6/162	74/21087	2.25468e-05	0.00049315	0.000367111	Ifng/Il27/Il6/Irf4/Tlr3/Tnf	6
GO:0002714	GO:0002714	positive regulation of B cell mediated immunity	5/162	45/21087	2.39766e-05	0.000517089	0.000384931	Cd40/Ifng/Tbx21/Tnf/Xcl1	5
GO:0002891	GO:0002891	positive regulation of immunoglobulin mediated immune response	5/162	45/21087	2.39766e-05	0.000517089	0.000384931	Cd40/Ifng/Tbx21/Tnf/Xcl1	5
GO:0045580	GO:0045580	regulation of T cell differentiation	8/162	153/21087	2.45783e-05	0.000526386	0.000391852	H2-Aa/H2-DMa/Ifng/Il27/Il6/Lck/Rasgrp1/Tbx21	8
GO:0006809	GO:0006809	nitric oxide biosynthetic process	6/162	76/21087	2.62738e-05	0.000558816	0.000415993	Cav1/Clu/Ifng/Il6/Ptx3/Tnf	6
GO:0002699	GO:0002699	positive regulation of immune effector process	10/162	254/21087	2.80494e-05	0.000592495	0.000441065	Cd40/Cd81/Ifng/Il12b/Il6/Pld2/Rasgrp1/Tbx21/Tnf/Xcl1	10
GO:0045429	GO:0045429	positive regulation of nitric oxide biosynthetic process	5/162	47/21087	2.97327e-05	0.000623779	0.000464353	Clu/Ifng/Il6/Ptx3/Tnf	5
GO:0032729	GO:0032729	positive regulation of interferon-gamma production	6/162	78/21087	3.04809e-05	0.000635157	0.000472823	Il12b/Il12rb1/Il27/Rasgrp1/Tlr3/Tnf	6
GO:0033135	GO:0033135	regulation of peptidyl-serine phosphorylation	8/162	158/21087	3.09618e-05	0.000640848	0.000477059	Cav1/Gfra2/Ifng/Il6/Lif/Nck2/Ramp3/Tnf	8
GO:0002827	GO:0002827	positive regulation of T-helper 1 type immune response	4/162	24/21087	3.16349e-05	0.000650414	0.000484181	H2-Ab1/Il12b/Il12rb1/Xcl1	4
GO:1904407	GO:1904407	positive regulation of nitric oxide metabolic process	5/162	48/21087	3.29852e-05	0.000673685	0.000501504	Clu/Ifng/Il6/Ptx3/Tnf	5
GO:0071346	GO:0071346	cellular response to interferon-gamma	7/162	117/21087	3.3889e-05	0.00068759	0.000511855	Ccl24/Gbp6/H2-Ab1/Ifng/Il12b/Il12rb1/Xcl1	7
GO:0050866	GO:0050866	negative regulation of cell activation	9/162	208/21087	3.41788e-05	0.000688938	0.000512859	Atm/Axl/Cblb/Gpnmb/H2-Aa/H2-Ab1/Mertk/Tbx21/Xcl1	9
GO:0046209	GO:0046209	nitric oxide metabolic process	6/162	80/21087	3.5213e-05	0.000705175	0.000524946	Cav1/Clu/Ifng/Il6/Ptx3/Tnf	6
GO:0002639	GO:0002639	positive regulation of immunoglobulin production	5/162	49/21087	3.6507e-05	0.000721715	0.000537259	Cd40/Ifng/Il6/Tbx21/Xcl1	5
GO:0042088	GO:0042088	T-helper 1 type immune response	5/162	49/21087	3.6507e-05	0.000721715	0.000537259	H2-Ab1/Il12b/Il12rb1/Il27/Xcl1	5
GO:0043367	GO:0043367	CD4-positive, alpha-beta T cell differentiation	6/162	81/21087	3.77906e-05	0.000742332	0.000552607	Ifng/Il12b/Il27/Il6/Irf4/Tbx21	6
GO:0002718	GO:0002718	regulation of cytokine production involved in immune response	6/162	82/21087	4.05173e-05	0.000790858	0.00058873	Cd81/Il6/Tbx21/Tlr3/Tnf/Xcl1	6
GO:2001057	GO:2001057	reactive nitrogen species metabolic process	6/162	84/21087	4.64438e-05	0.000900835	0.000670599	Cav1/Clu/Ifng/Il6/Ptx3/Tnf	6
GO:0031349	GO:0031349	positive regulation of defense response	10/162	272/21087	5.00419e-05	0.000964558	0.000718035	Ccl24/Cd81/Il12b/Il6/Lpl/Rasgrp1/Tlr3/Tnf/Trem2/Xcl1	10
GO:0036037	GO:0036037	CD8-positive, alpha-beta T cell activation	4/162	27/21087	5.13186e-05	0.000983023	0.000731781	Eomes/Ifng/Tnfsf8/Xcl1	4
GO:0033138	GO:0033138	positive regulation of peptidyl-serine phosphorylation	7/162	125/21087	5.17669e-05	0.000985489	0.000733617	Cav1/Gfra2/Ifng/Il6/Lif/Ramp3/Tnf	7
GO:0002253	GO:0002253	activation of immune response	10/162	277/21087	5.8286e-05	0.00109606	0.000815929	C1qa/C1qb/C1qc/Cblb/Cd81/Cmtm3/Ifng/Kcnn4/Lck/Skap1	10
GO:0042113	GO:0042113	B cell activation	10/162	277/21087	5.8286e-05	0.00109606	0.000815929	Atm/Cd180/Cd40/Cd81/Gimap1/H2-Ab1/Ifng/Il6/Slamf8/Tbx21	10
GO:0042107	GO:0042107	cytokine metabolic process	7/162	128/21087	6.01981e-05	0.00111497	0.000830004	Ifng/Il27/Il6/Irf4/Tlr3/Tnf/Tnfsf15	7
GO:0032945	GO:0032945	negative regulation of mononuclear cell proliferation	6/162	88/21087	6.03761e-05	0.00111497	0.000830004	Atm/Cblb/Gpnmb/H2-Aa/H2-Ab1/Xcl1	6
GO:0050672	GO:0050672	negative regulation of lymphocyte proliferation	6/162	88/21087	6.03761e-05	0.00111497	0.000830004	Atm/Cblb/Gpnmb/H2-Aa/H2-Ab1/Xcl1	6
GO:0045058	GO:0045058	T cell selection	5/162	55/21087	6.41746e-05	0.00117806	0.000876973	Cd4/H2-DMa/Il6/Irf4/Tbx21	5
GO:0002793	GO:0002793	positive regulation of peptide secretion	11/162	339/21087	6.50699e-05	0.00118743	0.000883946	Ifng/Il6/Ildr1/Kcnn4/Lif/Lpl/Nlgn2/Rasgrp1/Tnf/Tnfsf15/Trem2	11
GO:0032642	GO:0032642	regulation of chemokine production	6/162	90/21087	6.84949e-05	0.00124258	0.000925	Ifng/Il6/Lpl/Tlr3/Tnf/Trem2	6
GO:0019221	GO:0019221	cytokine-mediated signaling pathway	11/162	342/21087	7.03962e-05	0.0012696	0.000945117	Axl/Cav1/Ccl24/Cd4/Ifng/Iigp1/Il6/Stk39/Tnf/Trem2/Xcl1	11
GO:0002709	GO:0002709	regulation of T cell mediated immunity	6/162	91/21087	7.28686e-05	0.00130655	0.000972622	Cd81/Dpp4/Il12b/Il6/Tbx21/Xcl1	6
GO:0050854	GO:0050854	regulation of antigen receptor-mediated signaling pathway	5/162	57/21087	7.62931e-05	0.00135992	0.00101235	Cblb/Cd81/Cmtm3/Kcnn4/Lck	5
GO:0002456	GO:0002456	T cell mediated immunity	7/162	133/21087	7.67272e-05	0.00135992	0.00101235	Cd81/Dpp4/Il12b/Il6/Serpinb9/Tbx21/Xcl1	7
GO:0002724	GO:0002724	regulation of T cell cytokine production	4/162	30/21087	7.87107e-05	0.00138711	0.00103259	Cd81/Il6/Tbx21/Xcl1	4
GO:0018209	GO:0018209	peptidyl-serine modification	11/162	348/21087	8.21788e-05	0.00143369	0.00106727	Atm/Cav1/Gfra2/Ifng/Il6/Lif/Nck2/Parp1/Ramp3/Stk39/Tnf	11
GO:0070664	GO:0070664	negative regulation of leukocyte proliferation	6/162	93/21087	8.22837e-05	0.00143369	0.00106727	Atm/Cblb/Gpnmb/H2-Aa/H2-Ab1/Xcl1	6
GO:0002437	GO:0002437	inflammatory response to antigenic stimulus	5/162	58/21087	8.29763e-05	0.00143763	0.0010702	Cd81/Il12b/Rasgrp1/Serpinb9/Tnf	5
GO:0050864	GO:0050864	regulation of B cell activation	7/162	135/21087	8.4298e-05	0.00145237	0.00108118	Atm/Cd40/Cd81/Ifng/Il6/Slamf8/Tbx21	7
GO:0032602	GO:0032602	chemokine production	6/162	94/21087	8.73413e-05	0.00149645	0.00111398	Ifng/Il6/Lpl/Tlr3/Tnf/Trem2	6
GO:0045582	GO:0045582	positive regulation of T cell differentiation	6/162	95/21087	9.26433e-05	0.00156828	0.00116746	H2-Aa/H2-DMa/Ifng/Il6/Lck/Rasgrp1	6
GO:0045080	GO:0045080	positive regulation of chemokine biosynthetic process	3/162	12/21087	9.30597e-05	0.00156828	0.00116746	Ifng/Tlr3/Tnf	3
GO:0072540	GO:0072540	T-helper 17 cell lineage commitment	3/162	12/21087	9.30597e-05	0.00156828	0.00116746	Il6/Irf4/Tbx21	3
GO:0002712	GO:0002712	regulation of B cell mediated immunity	5/162	60/21087	9.76868e-05	0.00162846	0.00121226	Cd40/Ifng/Tbx21/Tnf/Xcl1	5
GO:0002889	GO:0002889	regulation of immunoglobulin mediated immune response	5/162	60/21087	9.76868e-05	0.00162846	0.00121226	Cd40/Ifng/Tbx21/Tnf/Xcl1	5
GO:0043254	GO:0043254	regulation of protein-containing complex assembly	12/162	420/21087	0.000101896	0.00168307	0.00125291	Atm/Cav1/Ccl24/Clu/Cttn/Ide/Ifng/Nck2/Parp1/Scin/Skap1/Tnf	12
GO:0002828	GO:0002828	regulation of type 2 immune response	4/162	32/21087	0.000102054	0.00168307	0.00125291	Cd81/Il6/Tbx21/Xcl1	4
GO:1903428	GO:1903428	positive regulation of reactive oxygen species biosynthetic process	5/162	61/21087	0.000105754	0.00173481	0.00129143	Clu/Ifng/Il6/Ptx3/Tnf	5
GO:0032760	GO:0032760	positive regulation of tumor necrosis factor production	6/162	98/21087	0.000110102	0.00179659	0.00133742	Clu/Ifng/Il12b/Lpl/Rasgrp1/Tlr3	6
GO:0050729	GO:0050729	positive regulation of inflammatory response	7/162	141/21087	0.000110743	0.00179754	0.00133812	Ccl24/Cd81/Il6/Lpl/Tlr3/Tnf/Trem2	7
GO:0043491	GO:0043491	protein kinase B signaling	8/162	190/21087	0.000113534	0.00183319	0.00136466	Axl/Cd40/F7/Il6/Mertk/Mfhas1/Ramp3/Tnf	8
GO:0032660	GO:0032660	regulation of interleukin-17 production	4/162	33/21087	0.000115439	0.00184462	0.00137317	Ifng/Il12b/Il6/Parp1	4
GO:0045672	GO:0045672	positive regulation of osteoclast differentiation	4/162	33/21087	0.000115439	0.00184462	0.00137317	Ifng/Il12b/Tnf/Trem2	4
GO:1903557	GO:1903557	positive regulation of tumor necrosis factor superfamily cytokine production	6/162	99/21087	0.000116469	0.0018515	0.00137829	Clu/Ifng/Il12b/Lpl/Rasgrp1/Tlr3	6
GO:0022411	GO:0022411	cellular component disassembly	11/162	364/21087	0.000122175	0.00193201	0.00143823	C1qa/C1qb/C1qc/Cttn/Dpp4/Il6/Mid1/Nedd1/Scin/Tnf/Trem2	11
GO:0032722	GO:0032722	positive regulation of chemokine production	5/162	63/21087	0.000123413	0.00193201	0.00143823	Ifng/Il6/Lpl/Tlr3/Tnf	5
GO:0042093	GO:0042093	T-helper cell differentiation	5/162	63/21087	0.000123413	0.00193201	0.00143823	Il12b/Il27/Il6/Irf4/Tbx21	5
GO:0002702	GO:0002702	positive regulation of production of molecular mediator of immune response	6/162	102/21087	0.00013734	0.00213918	0.00159244	Cd40/Cd81/Ifng/Il6/Tbx21/Xcl1	6
GO:0051897	GO:0051897	positive regulation of protein kinase B signaling	6/162	103/21087	0.000144919	0.00223466	0.00166352	Axl/F7/Il6/Mfhas1/Ramp3/Tnf	6
GO:1903426	GO:1903426	regulation of reactive oxygen species biosynthetic process	6/162	103/21087	0.000144919	0.00223466	0.00166352	Cav1/Clu/Ifng/Il6/Ptx3/Tnf	6
GO:0034116	GO:0034116	positive regulation of heterotypic cell-cell adhesion	3/162	14/21087	0.00015224	0.00231037	0.00171988	Lck/Skap1/Tnf	3
GO:0042362	GO:0042362	fat-soluble vitamin biosynthetic process	3/162	14/21087	0.00015224	0.00231037	0.00171988	Ifng/Pltp/Tnf	3
GO:0048304	GO:0048304	positive regulation of isotype switching to IgG isotypes	3/162	14/21087	0.00015224	0.00231037	0.00171988	Cd40/Ifng/Tbx21	3
GO:0042136	GO:0042136	neurotransmitter biosynthetic process	6/162	104/21087	0.000152826	0.00231037	0.00171988	Cav1/Clu/Ifng/Il6/Ptx3/Tnf	6
GO:0002381	GO:0002381	immunoglobulin production involved in immunoglobulin mediated immune response	5/162	66/21087	0.000154037	0.00231732	0.00172506	Cd40/H2-Ab1/Ifng/Tbx21/Xcl1	5
GO:0002685	GO:0002685	regulation of leukocyte migration	8/162	200/21087	0.000161654	0.0024201	0.00180157	Ccl24/Cd81/F7/Slamf8/Stk39/Tnfrsf18/Trem2/Xcl1	8
GO:0032735	GO:0032735	positive regulation of interleukin-12 production	4/162	36/21087	0.000163224	0.00242011	0.00180158	Cd40/Ifng/Il12b/Tlr3	4
GO:2000516	GO:2000516	positive regulation of CD4-positive, alpha-beta T cell activation	4/162	36/21087	0.000163224	0.00242011	0.00180158	Cd81/Ifng/Il6/Xcl1	4
GO:0032733	GO:0032733	positive regulation of interleukin-10 production	4/162	37/21087	0.000181919	0.0026844	0.00199832	Il12b/Irf4/Trem2/Xcl1	4
GO:0006959	GO:0006959	humoral immune response	8/162	204/21087	0.000185098	0.00271829	0.00202355	C1qa/C1qb/C1qc/Cd81/H2-Ab1/H2-DMa/Ifng/Tnf	8
GO:0002768	GO:0002768	immune response-regulating cell surface receptor signaling pathway	8/162	206/21087	0.000197828	0.00289147	0.00215247	Cblb/Cd40/Cd81/Cmtm3/Ifng/Kcnn4/Lck/Skap1	8
GO:0042092	GO:0042092	type 2 immune response	4/162	38/21087	0.000202111	0.00289912	0.00215816	Cd81/Il6/Tbx21/Xcl1	4
GO:0043368	GO:0043368	positive T cell selection	4/162	38/21087	0.000202111	0.00289912	0.00215816	H2-DMa/Il6/Irf4/Tbx21	4
GO:0046640	GO:0046640	regulation of alpha-beta T cell proliferation	4/162	38/21087	0.000202111	0.00289912	0.00215816	Cblb/Cd81/Il12b/Xcl1	4
GO:0097028	GO:0097028	dendritic cell differentiation	4/162	38/21087	0.000202111	0.00289912	0.00215816	Batf2/Irf4/Trem2/Zbtb46	4
GO:0018105	GO:0018105	peptidyl-serine phosphorylation	10/162	323/21087	0.000205338	0.00293177	0.00218247	Atm/Cav1/Gfra2/Ifng/Il6/Lif/Nck2/Ramp3/Stk39/Tnf	10
GO:0042035	GO:0042035	regulation of cytokine biosynthetic process	6/162	110/21087	0.000207721	0.00295212	0.00219762	Ifng/Il27/Il6/Irf4/Tlr3/Tnf	6
GO:0002764	GO:0002764	immune response-regulating signaling pathway	8/162	209/21087	0.000218265	0.00308775	0.00229858	Cblb/Cd40/Cd81/Cmtm3/Ifng/Kcnn4/Lck/Skap1	8
GO:0043270	GO:0043270	positive regulation of ion transport	10/162	326/21087	0.000221146	0.00311422	0.00231828	Abcb1a/Cav1/Cd4/Ehd3/Ifng/P2rx1/Ramp3/Stk39/Trem2/Xcl1	10
GO:0060251	GO:0060251	regulation of glial cell proliferation	4/162	39/21087	0.000223869	0.00313824	0.00233617	Ifng/Il6/Pmp22/Tnf	4
GO:0002295	GO:0002295	T-helper cell lineage commitment	3/162	16/21087	0.000231584	0.00320272	0.00238417	Il6/Irf4/Tbx21	3
GO:0043374	GO:0043374	CD8-positive, alpha-beta T cell differentiation	3/162	16/21087	0.000231584	0.00320272	0.00238417	Eomes/Ifng/Tnfsf8	3
GO:1902004	GO:1902004	positive regulation of amyloid-beta formation	3/162	16/21087	0.000231584	0.00320272	0.00238417	Clu/Ifng/Tnf	3
GO:0045732	GO:0045732	positive regulation of protein catabolic process	8/162	212/21087	0.000240404	0.00330985	0.00246391	Cav1/Cblb/Cd81/Clu/Ifng/Rnf144b/Tnf/Trem2	8
GO:0030225	GO:0030225	macrophage differentiation	4/162	40/21087	0.000247264	0.00337417	0.0025118	C1qc/Cd4/Lif/Zbtb46	4
GO:0032620	GO:0032620	interleukin-17 production	4/162	40/21087	0.000247264	0.00337417	0.0025118	Ifng/Il12b/Il6/Parp1	4
GO:0042130	GO:0042130	negative regulation of T cell proliferation	5/162	74/21087	0.000264287	0.00357482	0.00266117	Cblb/Gpnmb/H2-Aa/H2-Ab1/Xcl1	5
GO:0050766	GO:0050766	positive regulation of phagocytosis	5/162	74/21087	0.000264287	0.00357482	0.00266117	Ifng/Mertk/Ptx3/Tnf/Trem2	5
GO:0050851	GO:0050851	antigen receptor-mediated signaling pathway	7/162	163/21087	0.00027105	0.00363625	0.0027069	Cblb/Cd81/Cmtm3/Ifng/Kcnn4/Lck/Skap1	7
GO:0046633	GO:0046633	alpha-beta T cell proliferation	4/162	41/21087	0.000272365	0.00363625	0.0027069	Cblb/Cd81/Il12b/Xcl1	4
GO:0050856	GO:0050856	regulation of T cell receptor signaling pathway	4/162	41/21087	0.000272365	0.00363625	0.0027069	Cblb/Cd81/Kcnn4/Lck	4
GO:0002830	GO:0002830	positive regulation of type 2 immune response	3/162	17/21087	0.000279626	0.00368533	0.00274343	Cd81/Il6/Xcl1	3
GO:0043373	GO:0043373	CD4-positive, alpha-beta T cell lineage commitment	3/162	17/21087	0.000279626	0.00368533	0.00274343	Il6/Irf4/Tbx21	3
GO:0048302	GO:0048302	regulation of isotype switching to IgG isotypes	3/162	17/21087	0.000279626	0.00368533	0.00274343	Cd40/Ifng/Tbx21	3
GO:0045911	GO:0045911	positive regulation of DNA recombination	4/162	42/21087	0.000299245	0.00392711	0.00292342	Cd40/Ifng/Parp1/Tbx21	4
GO:0032700	GO:0032700	negative regulation of interleukin-17 production	3/162	18/21087	0.000333663	0.0043236	0.00321857	Ifng/Il12b/Parp1	3
GO:0034138	GO:0034138	toll-like receptor 3 signaling pathway	3/162	18/21087	0.000333663	0.0043236	0.00321857	Cav1/Tlr3/Tnf	3
GO:0048291	GO:0048291	isotype switching to IgG isotypes	3/162	18/21087	0.000333663	0.0043236	0.00321857	Cd40/Ifng/Tbx21	3
GO:1901216	GO:1901216	positive regulation of neuron death	6/162	121/21087	0.000347807	0.00446932	0.00332705	Atm/C1qa/Clu/Ifng/Parp1/Tnf	6
GO:1903409	GO:1903409	reactive oxygen species biosynthetic process	6/162	121/21087	0.000347807	0.00446932	0.00332705	Cav1/Clu/Ifng/Il6/Ptx3/Tnf	6
GO:0032814	GO:0032814	regulation of natural killer cell activation	4/162	44/21087	0.000358628	0.00458925	0.00341633	Axl/Il12b/Rasgrp1/Slamf7	4
GO:0042089	GO:0042089	cytokine biosynthetic process	6/162	122/21087	0.000363504	0.00463242	0.00344847	Ifng/Il27/Il6/Irf4/Tlr3/Tnf	6
GO:0050868	GO:0050868	negative regulation of T cell activation	6/162	123/21087	0.00037975	0.00480421	0.00357635	Cblb/Gpnmb/H2-Aa/H2-Ab1/Tbx21/Xcl1	6
GO:0050688	GO:0050688	regulation of defense response to virus	5/162	80/21087	0.0003801	0.00480421	0.00357635	Ifng/Il12b/Il12rb1/Il27/Tarbp2	5
GO:1903532	GO:1903532	positive regulation of secretion by cell	12/162	485/21087	0.000381718	0.00480497	0.00357691	Ifng/Il6/Ildr1/Kcnn4/Lif/Lpl/Nlgn2/Pld2/Rasgrp1/Tnf/Tnfsf15/Trem2	12
GO:0002363	GO:0002363	alpha-beta T cell lineage commitment	3/162	19/21087	0.000393995	0.00491936	0.00366206	Il6/Irf4/Tbx21	3
GO:0002726	GO:0002726	positive regulation of T cell cytokine production	3/162	19/21087	0.000393995	0.00491936	0.00366206	Cd81/Il6/Xcl1	3
GO:0045649	GO:0045649	regulation of macrophage differentiation	3/162	20/21087	0.000460917	0.0057087	0.00424967	C1qc/Lif/Zbtb46	3
GO:1902993	GO:1902993	positive regulation of amyloid precursor protein catabolic process	3/162	20/21087	0.000460917	0.0057087	0.00424967	Clu/Ifng/Tnf	3
GO:0050852	GO:0050852	T cell receptor signaling pathway	6/162	128/21087	0.00046969	0.00579409	0.00431323	Cblb/Cd81/Ifng/Kcnn4/Lck/Skap1	6
GO:0050871	GO:0050871	positive regulation of B cell activation	5/162	84/21087	0.000476251	0.00585163	0.00435606	Cd40/Cd81/Ifng/Il6/Tbx21	5
GO:0050708	GO:0050708	regulation of protein secretion	12/162	500/21087	0.000500584	0.0061262	0.00456046	Cd40/Hmgn3/Ifng/Il6/Kcnn4/Lpl/Nlgn2/Parp1/Rasgrp1/Tnf/Tnfsf15/Trem2	12
GO:0034767	GO:0034767	positive regulation of ion transmembrane transport	7/162	182/21087	0.000526753	0.00642097	0.0047799	Abcb1a/Ehd3/Ifng/Ramp3/Stk39/Trem2/Xcl1	7
GO:0043369	GO:0043369	CD4-positive or CD8-positive, alpha-beta T cell lineage commitment	3/162	21/21087	0.000534712	0.00644161	0.00479526	Il6/Irf4/Tbx21	3
GO:0048143	GO:0048143	astrocyte activation	3/162	21/21087	0.000534712	0.00644161	0.00479526	C1qa/Ifng/Trem2	3
GO:0051023	GO:0051023	regulation of immunoglobulin secretion	3/162	21/21087	0.000534712	0.00644161	0.00479526	Cd40/Il6/Tnf	3
GO:0050435	GO:0050435	amyloid-beta metabolic process	4/162	49/21087	0.000543308	0.0065197	0.00485339	Clu/Ide/Ifng/Tnf	4
GO:1903829	GO:1903829	positive regulation of cellular protein localization	9/162	301/21087	0.000548965	0.00656204	0.00488491	Cd81/Gpsm2/Ifng/Lif/Nlgn2/Parp1/Ramp3/Tnf/Trem2	9
GO:0043370	GO:0043370	regulation of CD4-positive, alpha-beta T cell differentiation	4/162	50/21087	0.000587047	0.00699016	0.00520361	Ifng/Il27/Il6/Tbx21	4
GO:0002698	GO:0002698	negative regulation of immune effector process	6/162	134/21087	0.00059863	0.00710067	0.00528588	Serpinb9/Slamf8/Tarbp2/Tbx21/Tnf/Xcl1	6
GO:0009110	GO:0009110	vitamin biosynthetic process	3/162	22/21087	0.000615661	0.00719204	0.00535389	Ifng/Pltp/Tnf	3
GO:0050857	GO:0050857	positive regulation of antigen receptor-mediated signaling pathway	3/162	22/21087	0.000615661	0.00719204	0.00535389	Cd81/Cmtm3/Kcnn4	3
GO:0071450	GO:0071450	cellular response to oxygen radical	3/162	22/21087	0.000615661	0.00719204	0.00535389	Parp1/Sod3/Tnf	3
GO:0071451	GO:0071451	cellular response to superoxide	3/162	22/21087	0.000615661	0.00719204	0.00535389	Parp1/Sod3/Tnf	3
GO:1903038	GO:1903038	negative regulation of leukocyte cell-cell adhesion	6/162	135/21087	0.000622552	0.0072451	0.00539339	Cblb/Gpnmb/H2-Aa/H2-Ab1/Tbx21/Xcl1	6
GO:0042391	GO:0042391	regulation of membrane potential	11/162	441/21087	0.000625425	0.00725117	0.00539791	Cav1/Ehd3/Ifng/Il6/Kcnn4/Nlgn2/P2rx1/Parp1/Pmp22/Tnf/Trem2	11
GO:0048247	GO:0048247	lymphocyte chemotaxis	4/162	51/21087	0.000633228	0.00731414	0.00544479	Ccl24/Ch25h/Stk39/Xcl1	4
GO:0050714	GO:0050714	positive regulation of protein secretion	9/162	308/21087	0.000646984	0.00744515	0.00554231	Ifng/Il6/Kcnn4/Lpl/Nlgn2/Rasgrp1/Tnf/Tnfsf15/Trem2	9
GO:0002719	GO:0002719	negative regulation of cytokine production involved in immune response	3/162	23/21087	0.000704032	0.00804161	0.00598633	Tbx21/Tnf/Xcl1	3
GO:0046641	GO:0046641	positive regulation of alpha-beta T cell proliferation	3/162	23/21087	0.000704032	0.00804161	0.00598633	Cd81/Il12b/Xcl1	3
GO:0002429	GO:0002429	immune response-activating cell surface receptor signaling pathway	7/162	194/21087	0.000768604	0.00874678	0.00651127	Cblb/Cd81/Cmtm3/Ifng/Kcnn4/Lck/Skap1	7
GO:0035458	GO:0035458	cellular response to interferon-beta	4/162	54/21087	0.00078718	0.00892523	0.00664412	Gbp6/Gm4951/Iigp1/Tgtp2	4
GO:0002757	GO:0002757	immune response-activating signal transduction	7/162	195/21087	0.000792165	0.00894885	0.0066617	Cblb/Cd81/Cmtm3/Ifng/Kcnn4/Lck/Skap1	7
GO:0072676	GO:0072676	lymphocyte migration	5/162	94/21087	0.000796293	0.00896266	0.00667198	Ccl24/Ch25h/Stk39/Tbx21/Xcl1	5
GO:0048771	GO:0048771	tissue remodeling	7/162	196/21087	0.000816293	0.00915435	0.00681468	Axl/Cav1/Ctsk/Gpnmb/Il6/Lif/Mertk	7
GO:0002687	GO:0002687	positive regulation of leukocyte migration	6/162	143/21087	0.000841707	0.00929481	0.00691923	Ccl24/F7/Stk39/Tnfrsf18/Trem2/Xcl1	6
GO:0035637	GO:0035637	multicellular organismal signaling	6/162	143/21087	0.000841707	0.00929481	0.00691923	Cav1/Ehd3/Ifng/Il6/P2rx1/Pmp22	6
GO:0032655	GO:0032655	regulation of interleukin-12 production	4/162	55/21087	0.000843886	0.00929481	0.00691923	Cd40/Ifng/Il12b/Tlr3	4
GO:0046718	GO:0046718	viral entry into host cell	4/162	55/21087	0.000843886	0.00929481	0.00691923	Axl/Cav1/Cd4/Ptx3	4
GO:0048662	GO:0048662	negative regulation of smooth muscle cell proliferation	4/162	55/21087	0.000843886	0.00929481	0.00691923	Cav1/Ifng/Il12b/Npr1	4
GO:0000303	GO:0000303	response to superoxide	3/162	25/21087	0.000904086	0.00985231	0.00733425	Parp1/Sod3/Tnf	3
GO:0010640	GO:0010640	regulation of platelet-derived growth factor receptor signaling pathway	3/162	25/21087	0.000904086	0.00985231	0.00733425	Cblb/F7/Inppl1	3
GO:0150077	GO:0150077	regulation of neuroinflammatory response	3/162	25/21087	0.000904086	0.00985231	0.00733425	Atm/Cd200r4/Trem2	3
