## Supplementary material for "Heparan Sulfate-dependent RAGE oligomerization is indispensable for pathophysiological functions of RAGE": Supplental Data 4

### Sheet: Supplemental data 1
Upregulated	RAGE-AHA	AHAvWT.log2FoldChange	RAGE-KO	KOvWT.log2FoldChange	Overlap		Downregulated	RAGE-AHA	AHAvWT.log2FoldChange	RAGE-KO	KOvWT.log2FoldChange	Overlap
1	mt_Nd3	3.73848	Rps3a3	8.78297	Gm43429		1	Gm42031	-7.05464	Gm42031	-8.84435	Gm42031
2	Lrmda	2.63193	Tpm3_rs7	7.55343	Gm43428		2	Gbp2b	-6.9339	BC147527	-8.07667	Rpl34_ps1
3	Gm43429	2.45822	Rps13_ps1	6.11784	Camk2b		3	Rpl34_ps1	-6.51854	Gm43534	-7.35228	Cd59a
4	Gm43428	2.30196	Rps3a2	5.30715	Vwc2		4	Gm10800	-6.13272	Afm	-6.99746	Alpk1
5	Camk2b	2.24915	Rps15a_ps7	4.85497	Rpl34		5	Ifi44l	-5.6586	Gm9574	-6.74854
6	Vwc2	2.13508	Hecw1	4.72678	Frrs1		6	Gm48496	-5.22972	Rpl34_ps1	-6.51553
7	Gm1821	1.6826	Selenbp2	4.31326	Mcub		7	Gm47601	-5.10317	Ager	-6.45398
8	Gm671	1.54509	Gm16072	3.72202			8	Gm28438	-3.71989	Gm43305	-6.11398
9	Rpl34	1.35324	Igkv14_126	2.97773			9	Gm37333	-3.62766	X3830403N18Rik	-4.06782
10	Mcoln3	1.1857	Gm43429	2.9448			10	Gm5900	-3.07048	Gm8909	-2.9099
11	Ide	1.11185	Igkv4_91	2.89202			11	Arsj	-2.40523	Wnt10b	-2.72241
12	Frrs1	1.05888	Hsd3b2	2.73649			12	Cldn11	-2.40371	Rps3a1	-2.60108
13	Fgfbp3	1.02968	Fcna	2.53741			13	Cd59a	-1.67972	Cep85	-2.45023
14	Mcub	1.00786	Gm4610	2.50385			14	A930005H10Rik	-1.5542	Nat8	-2.40796
15			Tmem213	2.50317			15	Alpk1	-1.31345	Cd59a	-2.40595
16			C330002G04Rik	2.47968			16	Dynlt1b	-1.09661	Trpm3	-2.30781
17			Gm43428	2.43984			17	Wdfy1	-1.09286	Tmem267	-2.28438
18			Mfsd2a	2.38176			18			Gm19439	-2.26598
19			Cxcl13	2.34389			19			Gm8220	-2.2196
20			Calcr	2.26733			20			X6330549D23Rik	-2.2084
21			D6Ertd527e	2.25195			21			Sfrp2	-2.11582
22			Cd1d2	2.2455			22			Lrat	-2.09213
23			Slc26a4	2.1198			23			Cd300lg	-1.99295
24			Cdkn2a	2.09297			24			Pnmt	-1.96582
25			Rsg1	2.07505			25			Slc26a3	-1.95417
26			Ighg2b	1.98508			26			Dchs2	-1.95168
27			Gm20442	1.94015			27			Cd209c	-1.85546
28			Bcan	1.88606			28			X1700021F13Rik	-1.84715
29			Phgr1	1.88369			29			Bex1	-1.83768
30			Lmtk3	1.84355			30			Klra3	-1.83517
31			Gm44812	1.81469			31			Tat	-1.83253
32			Gm10382	1.76458			32			Alpk1	-1.78238
33			Fam196a	1.74779			33			Alms1_ps1	-1.78025
34			Prkag3	1.73129			34			Mmp3	-1.77788
35			Rnf5	1.71579			35			C130026I21Rik	-1.76688
36			Pklr	1.71417			36			Samd3	-1.73483
37			Fam3b	1.7055			37			Stum	-1.69276
38			Gm17971	1.6779			38			Phex	-1.63357
39			Areg	1.64139			39			Gm32857	-1.63302
40			Tmod4	1.57013			40			Pgpep1l	-1.6149
41			Fbxo15	1.50105			41			Ros1	-1.60327
42			Rims2	1.48444			42			Tcf21	-1.59653
43			Nr1h5	1.48406			43			Lingo1	-1.59226
44			H2_T24	1.4823			44			Klra14_ps	-1.57
45			Gm44763	1.48077			45			Tpt1_ps5	-1.55417
46			H2_T10	1.4717			46			Ankrd63	-1.52887
47			Rab3c	1.46627			47			Klrc1	-1.51788
48			Gcgr	1.46603			48			Rgs5	-1.49761
49			Fgf13	1.43377			49			Gzma	-1.45259
50			Retnla	1.41913			50			X4430402I18Rik	-1.41244
51			Mcub	1.40807			51			X2810030D12Rik	-1.41175
52			Scd1	1.40716			52			Klra8	-1.40927
53			Vwc2	1.39794			53			Hif3a	-1.38404
54			Dkk2	1.38275			54			Igfbp3	-1.35515
55			Ptgs2	1.37063			55			Bex4	-1.33048
56			Diaph3	1.3453			56			Dgkb	-1.32921
57			Galnt17	1.3346			57			Trpv6	-1.32135
58			Plcd4	1.32731			58			Dclk3	-1.31352
59			Gm15787	1.32142			59			Cd209a	-1.30522
60			Rpl34	1.3138			60			Rorc	-1.28515
61			Dusp10	1.28457			61			Klrb1c	-1.27922
62			Slc1a1	1.28061			62			Islr	-1.27862
63			Wfdc21	1.27038			63			C1qtnf3	-1.27507
64			H2_M5	1.26317			64			Ppp1r3a	-1.27408
65			Krtap17_1	1.2534			65			Prf1	-1.26563
66			Cyp4f39	1.23747			66			X4833420G17Rik	-1.25739
67			Gm20633	1.22466			67			Ror2	-1.24801
68			Palm3	1.20775			68			Klra9	-1.23664
69			Tpcn2	1.19099			69			Aass	-1.22747
70			Bend4	1.1804			70			Mid1	-1.22632
71			Alkal1	1.17604			71			Dlg2	-1.22548
72			Muc4	1.16473			72			Mettl24	-1.21491
73			Wnt7a	1.12524			73			Gm21092	-1.20774
74			Lama3	1.1151			74			Ifi208	-1.1758
75			Frrs1	1.10581			75			Cd59b	-1.17143
76			Ptprn2	1.10527			76			Adrb3	-1.16788
77			Kif1a	1.10264			77			S1pr5	-1.16583
78			Map2	1.0913			78			Gria1	-1.16473
79			Oas1g	1.08869			79			X8430426J06Rik	-1.15978
80			Ndnf	1.08817			80			Ms4a4b	-1.15063
81			CT030736_1	1.08324			81			Hoxb6	-1.14632
82			Tekt5	1.073			82			Cpxm1	-1.14032
83			Ttc34	1.06859			83			Scel	-1.12992
84			Gprc5b	1.06566			84			Cfi	-1.12853
85			C430049B03Rik	1.04826			85			Inmt	-1.10573
86			Flrt3	1.03159			86			Dpyd	-1.08972
87			Daam2	1.0242			87			Slc27a6	-1.08415
88			Camk2b	1.0235			88			Tfap4	-1.08225
89			Itgb6	1.01964			89			Bche	-1.08195
90			Slc41a2	1.0095			90			Txk	-1.07903
91			Cap2	1.00265			91			Fst	-1.07527
							92			Gm14403	-1.07378
							93			Cd3d	-1.0694
							94			Srpx	-1.06549
							95			Tpm3	-1.05429
							96			Bcl11b	-1.05337
							97			Paqr6	-1.05272
							98			Gm43050	-1.05074
							99			Cnbd2	-1.0473
							100			Il2rb	-1.04658
							101			Klrd1	-1.03363
							102			Ccl5	-1.02914
							103			Gata5	-1.01868
							104			Epha3	-1.01825
							105			Sdk1	-1.01575
							106			Gm4956	-1.015
							107			Lrrc17	-1.01407
							108			Gm13889	-1.01333
							109			Rgs4	-1.00822
							110			Plcd3	-1.00606
							111			Chrdl1	-1.00243
