## Supplementary material for "Heparan Sulfate-dependent RAGE oligomerization is indispensable for pathophysiological functions of RAGE": Supplental Data 5

### Sheet: KO_lung_sig_GOBP compressed
	ID	Description	GeneRatio	BgRatio	pvalue	p.adjust	qvalue	geneID	Count
GO:0031341	GO:0031341	regulation of cell killing	11/151	125/21087	1.62006e-09	3.97076e-06	3.49592e-06	Ager/Cd1d2/Cd59a/Cd59b/Gm8909/H2-M5/H2-T10/H2-T24/Klrb1c/Muc4/Prf1	11
GO:0001913	GO:0001913	T cell mediated cytotoxicity	8/151	71/21087	4.16842e-08	3.77406e-05	3.32274e-05	Ager/Cd1d2/Gm8909/H2-M5/H2-T10/H2-T24/Muc4/Prf1	8
GO:0001906	GO:0001906	cell killing	11/151	172/21087	4.61941e-08	3.77406e-05	3.32274e-05	Ager/Cd1d2/Cd59a/Cd59b/Gm8909/H2-M5/H2-T10/H2-T24/Klrb1c/Muc4/Prf1	11
GO:0001914	GO:0001914	regulation of T cell mediated cytotoxicity	7/151	51/21087	7.46574e-08	4.57463e-05	4.02757e-05	Ager/Cd1d2/Gm8909/H2-M5/H2-T10/H2-T24/Muc4	7
GO:0001909	GO:0001909	leukocyte mediated cytotoxicity	9/151	135/21087	5.65499e-07	0.000277208	0.000244057	Ager/Cd1d2/Gm8909/H2-M5/H2-T10/H2-T24/Klrb1c/Muc4/Prf1	9
GO:0001910	GO:0001910	regulation of leukocyte mediated cytotoxicity	8/151	103/21087	7.68056e-07	0.000313751	0.000276231	Ager/Cd1d2/Gm8909/H2-M5/H2-T10/H2-T24/Klrb1c/Muc4	8
GO:0002475	GO:0002475	antigen processing and presentation via MHC class Ib	5/151	35/21087	4.80937e-06	0.00129483	0.00113999	Cd1d2/Gm8909/H2-M5/H2-T10/H2-T24	5
GO:0090263	GO:0090263	positive regulation of canonical Wnt signaling pathway	7/151	101/21087	8.22826e-06	0.00165832	0.00146001	Daam2/Dkk2/Gprc5b/Ror2/Scel/Sfrp2/Wnt10b	7
GO:0051384	GO:0051384	response to glucocorticoid	6/151	86/21087	3.58021e-05	0.00487506	0.00429207	Areg/Bche/Calcr/Hsd3b2/Tat/Tfap4	6
GO:0002486	GO:0002486	antigen processing and presentation of endogenous peptide antigen via MHC class I via ER pathway, TAP-independent	4/151	29/21087	5.22005e-05	0.00609255	0.00536396	Gm8909/H2-M5/H2-T10/H2-T24	4
GO:0048715	GO:0048715	negative regulation of oligodendrocyte differentiation	3/151	16/21087	0.000188241	0.0139812	0.0123092	Daam2/Dusp10/Lingo1	3
GO:0050673	GO:0050673	epithelial cell proliferation	11/151	430/21087	0.000278355	0.0200661	0.0176665	Ager/Areg/Bcl11b/Ccl5/Cdkn2a/Dusp10/Fst/Igfbp3/Sfrp2/Wnt10b/Wnt7a	11
GO:0048640	GO:0048640	negative regulation of developmental growth	6/151	129/21087	0.000336689	0.0227987	0.0200723	Adrb3/Dusp10/Fgf13/Map2/Rgs4/Sfrp2	6
GO:0045444	GO:0045444	fat cell differentiation	8/151	240/21087	0.000344167	0.0227987	0.0200723	Adrb3/Dusp10/Ptgs2/Rorc/Scd1/Sfrp2/Wfdc21/Wnt10b	8
GO:0031649	GO:0031649	heat generation	3/151	22/21087	0.000501604	0.0291704	0.0256821	Adrb3/Ccl5/Ptgs2	3
GO:0006956	GO:0006956	complement activation	4/151	52/21087	0.000523663	0.0291704	0.0256821	Cd59a/Cd59b/Cfi/Fcna	4
GO:0017145	GO:0017145	stem cell division	4/151	52/21087	0.000523663	0.0291704	0.0256821	Cdkn2a/Fgf13/Sfrp2/Wnt7a	4
GO:0045056	GO:0045056	transcytosis	3/151	23/21087	0.000573826	0.0312544	0.0275168	Ager/Cd300lg/Mfsd2a	3
